# Human-specific features and developmental dynamics of the brain N-glycome

**DOI:** 10.1101/2023.01.11.523525

**Authors:** Thomas S. Klarić, Ivan Gudelj, Gabriel Santpere, André M. M. Sousa, Mislav Novokmet, Frano Vučković, Shaojie Ma, Ivona Bečeheli, Chet C. Sherwood, John J. Ely, Patrick R. Hof, Djuro Josić, Gordan Lauc, Nenad Sestan

## Abstract

Comparative “omics” studies have revealed unique aspects of human neurobiology, yet an evolutionary perspective of the brain N-glycome is lacking. Here, we performed multi-regional characterization of rat, macaque, chimpanzee, and human brain N-glycomes using chromatography and mass spectrometry, then integrated these data with complementary glycotranscriptomic data. We found that in primates the brain N-glycome has evolved more rapidly than the underlying transcriptomic framework, providing a mechanism for generating additional diversity. We show that brain N-glycome evolution in hominids has been characterized by an increase in complexity and α(2-6)-linked N-acetylneuraminic acid along with human-specific cell-type expression of key glycogenes. Finally, by comparing the prenatal and adult human brain N-glycome, we identify region-specific neurodevelopmental pathways that lead to distinct spatial N-glycosylation profiles in the mature brain.

**One-Sentence Summary:** Evolution of the human brain N-glycome has been marked by an increase in complexity and a shift in sialic acid linkage.
