## Supplementary Table 1 for "Human-specific features and developmental dynamics of the brain N-glycome"

### Sheet: Specimen info
Species	Code	Sex	PMI (hours)	Age	Other datasets generated from the same specimen
					Exon arrays	RNA-seq	snRNA-Seq	Proteomics
Human (adult) (n=6)	HSB 136	Male	10	23 years	[1], [6]	[3], [4], [6], [7]	-	[2]
	HSB 126	Female	10	30 years	[1], [6]	[3], [4], [6], [7]	-	[2]
	HSB 145	Male	18	36 years	[1], [6]	[3], [4], [7]	-	[2]
	HSB 123	Male	13	37 years	[1], [6]	[3], [4], [7]	-	[2]
	HSB 135	Female	30	40 years	[1], [6]	[3], [4], [7]	-	[2]
	HSB 156	Female	17	82 years	[1], [6]	-	-	-
Human (fetal) (n=3)	HSB 100	Female	4	Post-conception week 21	[1], [6]	-	-	-
	HSB 102	Female	13	Post-conception week 23	[1], [6]	-	-	-
	HSB 159	Male	1	Post-conception week 23.5	[1], [6]	[4], [7]	-	-
Chimpanzee (n=4)	PTB 162	Female	<5	23 years	-	[3]	-	-
	PTB 167	Male	<5	23 years	-	[3]	-	-
	PTB 166	Male	<5	27 years	-	[3]	[5]	-
	PTB 164	Female	<5	31 years	-	[3]	-	-
Macaque (n=6)	RMB 219	Male	2	7 years	-	[3], [4], [7]	-	-
	RMB 218	Male	2	7 years	-	[3], [4], [7]	-	-
	RMB 110	Female	3	10 years	-	-	-	-
	RMB 196	Female	2	11 years	-	[3], [4], [7]	[5]	-
	RMB 161	Male	-	11 years	-	[3], [4], [7]	[5]	-
	RMB 160	Female	1	11 years	-	[3], [4], [7]	-	-
Rat (n=6)	1	Male	0	2 months	-	-	-	-
	2	Male	0	2 months	-	-	-	-
	3	Male	0	2 months	-	-	-	-
	4	Female	0	2 months	-	-	-	-
	5	Female	0	2 months	-	-	-	-
	6	Female	0	2 months	-	-	-	-
References	[1]	H.J. Kang et al., Spatio-temporal transcriptome of the human brain. Nature. 478, 483–489 (2011).
	[2]	B.C. Carlyle et al., A multiregional proteomic survey of the postnatal human brain. Nat. Neurosci. 20, 1787–1795 (2017).
	[3]	A.M.M. Sousa et al., Molecular and cellular reorganization of neural circuits in the human lineage. Science. 358, 1027–1032 (2017).
	[4]	Y. Zhu et al., Spatiotemporal transcriptomic divergence across human and macaque brain development. Science. 362 (2018), doi:10.1126/science.aat8077.
	[5]	S. Ma et al., Molecular and cellular evolution of the primate dorsolateral prefrontal cortex. Science (2022), doi:10.1126/SCIENCE.ABO7257.
	[6]	M. Pletikos et al., Temporal specification and bilaterality of human neocortical topographic gene expression. Neuron. 81, 321–32 (2014).
	[7]	M. Li et al., Integrative functional genomic analysis of human brain development and neuropsychiatric risks. Science. 362 (2018), doi:10.1126/science.aat7615.
