## Supplementary Table 2 for "Human-specific features and developmental dynamics of the brain N-glycome"

### Sheet: Sample QC
Number of samples passing quality control
	Adult human	Fetal human	Chimpanzee	Macaque	Rat	Total
dlPFC	6 of 6 (3M/3F)	2 of 3 (1M/1F)	4 of 4 (2M/2F)	6 of 6 (3M/3F)	6 of 6 (3M/3F)	0.96
HIP	5 of 6 (3M/2F)	1 of 3 (1M)	4 of 4 (2M/2F)	6 of 6 (3M/3F)	6 of 6 (3M/3F)	0.88
STR	6 of 6 (3M/3F)	3 of 3 (1M/2F)	3 of 4 (1M/2F)	6 of 6 (3M/3F)	5 of 6 (2M/3F)	0.92
CBC	6 of 6 (3M/3F)	2 of 3 (1M/1F)	4 of 4 (2M/2F)	6 of 6 (3M/3F)	6 of 6 (3M/3F)	0.96
Total	0.958333	0.666667	0.9375	1	0.958333
