## Supplementary Table 3 for "Human-specific features and developmental dynamics of the brain N-glycome"

### Sheet: Adult specimens
Chromatographic peak	GU value	Measured monoisotopic mass (Da)	Theoretical mass (Da) [M:2AB+Na+]+	Delta (Da)	Error (ppm)	Monosaccharide composition								Composition	Oxford notation	Species
																Human				Chimpanzee				Macaque				Rat
						H	N	F	E	L	S	P	Sia			dlPFC	HIP	STR	CBC	dlPFC	HIP	STR	CBC	dlPFC	HIP	STR	CBC	dlPFC	HIP	STR	CBC
1	4.69	1199.47	1199.44	0.0242925	20.2532	3	2	1	0	0	0	0	0	H3N2F1	FM3	98	99	95	45	98	96	99	98	84	97	99	98	89	86	90	*
		1256.49	1256.47	0.0298288	23.7403	3	3	0	0	0	0	0	0	H3N3	BM3				55					16				11	14	10
2	4.91	1215.43	1215.44	-0.0086221	-7.09382	4	2	0	0	0	0	0	0	H4N2	M4	61	100	78	83	100	88	100	90	76	100	89	89	36	20	44	55
		1402.58	1402.52	0.05292	37.732	3	3	1	0	0	0	0	0	H3N3F1	FA1[6]	39		22	17		12		10	24		11	11	64	80	56	45
3	5.1	1402.58	1402.52	0.05292	37.732	3	3	1	0	0	0	0	0	H3N3F1	FA1[3]	78	91	78	96	95	89	92	97	68	83	76	87	32	46	49	47
		1459.55	1459.54	0.00545628	3.73835	3	4	0	0	0	0	0	0	H3N4	A1B	22		22			11			32	17	24	13	68	54	51	53
4	5.26	1361.51	1361.5	0.0164691	12.0963	4	2	1	0	0	0	0	0	H4N2F1	FM4	93	94	85	81	78	69	77	85	91	78	76	89	57	67	69	56
		1418.54	1418.52	0.0180054	12.6931	4	3	0	0	0	0	0	0	H4N3	A1M4			15	19	22	31	23	15		22	24	11	43	33	31	44
5	5.48	1605.59	1605.6	-0.0174525	-10.8698	3	4	1	0	0	0	0	0	H3N4F1	FA2/FA1B	76	64	75	89	73	50	90	86	69	85	86	84	93	97	93	94
		1662.61	1662.62	-0.0159162	-9.57296	3	5	0	0	0	0	0	0	H3N5	A2B	24	36	25	11	27	50		14	31	15	14	16
6	5.71	1377.51	1377.49	0.0195545	14.1957	5	2	0	0	0	0	0	0	H5N2	M5	99	100	99	100	100	100	100	100	100	100	100	100	98	100	99	100
7	5.84	1808.68	1808.68	0.00317496	1.7554	3	5	1	0	0	0	0	0	H3N5F1	FA2B	98	99	94	99	100	100	53	100	93	94	88	92	97	99	95	92
		1824.7	1824.68	0.0252603	13.8437	4	5	0	0	0	0	0	0	H4N5	A2[6]BG1							47				12
8	6.01	1523.68	1523.55	0.131646	86.4072	5	2	1	0	0	0	0	0	H5N2F1	FM5	37	68	82		12			38	47		*	39	80	66	69	73
		1767.68	1767.66	0.0237241	13.4212	4	4	1	0	0	0	0	0	H4N4F1	FA2[6]G1				14										13
		1824.69	1824.68	0.0182603	10.0074	4	5	0	0	0	0	0	0	H4N5	A2[3]BG1		29		11	35		43	19	30	78		24		15	16
		1865.72	1865.7	0.0197112	10.565	3	6	0	0	0	0	0	0	H3N6	A4	52			57	53	100	57	37	23	15		31				15
9	6.18	1580.6	1580.57	0.024182	15.2995	5	3	0	0	0	0	0	0	H5N3	A1M5													11		12
		1767.69	1767.66	0.0327241	18.5127	4	4	1	0	0	0	0	0	H4N4F1	FA2[3]G1	91	96	88	90	97	97	97	95	94	94	97	94	85	88	81	89
10	6.34	1539.51	1539.54	-0.0352689	-22.9087	6	2	0	0	0	0	0	0	H6N2	M6D3	30	12	42	58	22	54	24	72	31		*	67		68	96	62
		1971.02	1970.73	0.281352	142.765	4	5	1	0	0	0	0	0	H4N5F1	FA2BG1										81
		2011.85	2011.76	0.0918024	45.6329	3	6	1	0	0	0	0	0	H3N6F1	FA4	66		47		70	25	67		55				95
		2072.68	2072.67	0.00665154	3.20916	4	5	1	0	0	1	0	0	H4N5F1S1	FA3SulfG1		75		27		20		20		14		27		32		31
11	6.47	1539.56	1539.54	0.0197311	12.8162	6	2	0	0	0	0	0	0	H6N2	M6D1			17		10				18	15		19	65	53	69	45
		1783.8	1783.65	0.149809	83.9904	5	4	0	0	0	0	0	0	H5N4	A2G2		30				31				12				13
		1970.89	1970.73	0.155352	78.8293	4	5	1	0	0	0	0	0	H4N5F1	FA3G1	14	34	16	11	26	37	42	23	25	25	22	14		16		11
		2011.91	2011.76	0.151802	75.4575	3	6	1	0	0	0	0	0	H3N6F1	FA3B	78	29	61	78	55	25	53	65	49	48	59	58	20	17	18	42
12	6.59	1539.81	1539.54	0.265731	172.604	6	2	0	0	0	0	0	0	H6N2	M6D2	91	86	82	98	93	94	87	95	94	92	92	93	95	97	94	98
		1971.08	1970.73	0.342352	173.718	4	5	1	0	0	0	0	0	H4N5F1	FA3G1		13	10				12
13	6.7	1710.68	1710.63	0.0461878	27.0004	4	3	2	0	0	0	0	0	H4N3F2	-	25		27	17	20	18							10		10
		1726.67	1726.63	0.0412732	23.9039	5	3	1	0	0	0	0	0	H5N3F1	FA1M5	20	14	29	21	17	20	11	23	35	29	36	26	70	75	68	44
		1783.67	1783.65	0.0198094	11.1061	5	4	0	0	0	0	0	0	H5N4	A1BM5		19	12	33	18	22		34	33	37	14	57				31
		1970.75	1970.73	0.0153515	7.78976	4	5	1	0	0	0	0	0	H4N5F1	FA3G1	47	64	33	29	45	40	79	37	23	29	43	17	13	16	15	23
14	6.92	1970.93	1970.73	0.195352	99.1263	4	5	1	0	0	0	0	0	H4N5F1	A3F1G1	100	100	99	100	99	100	100	100	96	96	96	94	94	100	96	98
15	7.04	1913.88	1913.71	0.166815	87.1684	4	4	2	0	0	0	0	0	H4N4F2	FA2F1G1	82	93	82	95	75	82	93	92	71	79	95	80	97	97	96	94
		1970.89	1970.73	0.154352	78.3218	4	5	1	0	0	0	0	0	H4N5F1	A3F1G1					14	12
		2173.94	2173.81	0.124979	57.493	4	6	1	0	0	0	0	0	H4N6F1	FA4G1									16
16	7.2	1929.88	1929.71	0.168901	87.5265	5	4	1	0	0	0	0	0	H5N4F1	FA2M5	95	99	83	99	97	98	99	99	87	84	95	97	86	89	92	97
17	7.46	2116.8	2116.79	0.00644275	3.04364	4	5	2	0	0	0	0	0	H4N5F2	FA1F1G1LacDiNAc	96	98	93	96	99	99	99	96	100	92	97	92	96	95	93	97
18	7.65	1701.85	1701.6	0.254908	149.805	7	2	0	0	0	0	0	0	H7N2	M7	90	95	80	92	94	89	91	95	84	85	77	95	91	91	89	99
		1872.95	1872.69	0.268364	143.304	5	3	2	0	0	0	0	0	H5N3F2	FA1F1G1M4			19			10			14	14	21
19	7.82	2075.72	2075.77	-0.0480082	-23.1279	5	4	2	0	0	0	0	0	H5N4F2	FA1F1G1BM4	98	95	99	100	96	97	100	100	99	98	99	100	*	*	100	84
20	8.05	1888.7	1888.68	0.0174497	9.23912	6	3	1	0	0	0	0	0	H6N3F1	A1F1G1M5						25		35		13		61	52	32	49	13
		2075.79	2075.77	0.0209918	10.1128	5	4	2	0	0	0	0	0	H5N4F2	FA1F1G1BM1	11		24	17			28			18	20	11	12
		2087.02	2086.78	0.235007	112.617	4	4	1	1	0	0	0	0	H4N4F1E1	FA2G1S[6]1			11
		2091.78	2091.76	0.0200772	9.59824	6	4	1	0	0	0	0	0	H6N4F1	FA2G1M5		92	12	19	*	60	12		*	47	47	23	21	56	25	71
		2116.83	2116.79	0.0364427	17.216	4	5	2	0	0	0	0	0	H4N5F2	FA1F1G1LacDiNAc	47		28	32			35	12					12
		2319.92	2319.87	0.0440702	18.9968	4	6	2	0	0	0	0	0	H4N6F2	-	29		19	17			21	33		10	15
21	8.25	1888.83	1888.68	0.14745	78.0702	6	3	1	0	0	0	0	0	H6N3F1	A1F1G1M5	50	54	91	60	68	85	97	45	39		93	46	69	65	38	18
		2320.02	2319.87	0.14707	63.3958	4	6	2	0	0	0	0	0	H4N6F2	-	27	23		21				54	25	38		53	30	35	56	80
		2446.97	2446.9	0.0731272	29.8857	4	6	1	0	1	0	0	0	H4N6F1L1	-	17	23			23				28	46
22	8.3	2091.8	2091.76	0.0390772	18.6815	6	4	1	0	0	0	0	0	H6N4F1	FA2G1M5													20	14	26
		2319.99	2319.87	0.11707	50.4641	4	6	2	0	0	0	0	0	H4N6F2	-	95	74	89	89	82	84	94	95	83	76	91	94	80	86	69	93
		2446.89	2446.9	-0.0038728	-1.58274	4	6	1	0	1	0	0	0	H4N6F1L1	-		24								12
23	8.57	1863.55	1863.65	-0.104916	-56.2959	8	2	0	0	0	0	0	0	H8N2	M8D2,D3	71	25	53	28	36	31	39	73	25	34	47	66	58	*	86	57
		2103.2	2102.78	0.426093	202.633	5	4	0	1	0	0	0	0	H5N4E1	A2G2S[6]1		16	18
		2278.93	2278.85	0.0876193	38.449	5	5	2	0	0	0	0	0	H5N5F2	FA2F1BG2	17	46	19	30	29	50	48	12	45	36	46	24	30			13
		2447.32	2446.9	0.422127	172.515	4	6	1	0	1	0	0	0	H4N6F1L1	-																12
24	8.74	1863.69	1863.65	0.0440842	23.6548	8	2	0	0	0	0	0	0	H8N2	M8D1,D3	100	100	100	99	100	100	100	100	100	99	100	100	100	100	100	100
25	8.8	2034.9	2034.74	0.163541	80.3744	6	3	2	0	0	0	0	0	H6N3F2	FA1G1F1M5		35	59	41	25	84	76		38	37	68	33	15	35	57	23
		2075.83	2075.77	0.0639918	30.8281	5	4	2	0	0	0	0	0	H5N4F2	FA2F1G2		32		32				57						14	14
		2145.89	2145.77	0.120513	56.1628	5	3	2	0	1	0	0	0	H5N3F2L1	FA1F1G1S[3]1M4			15					18
		2162.32	2161.77	0.553598	256.086	6	3	1	0	1	0	0	0	H6N3F1L1	FA1G1S[3]1M5																32
		2222.05	2221.82	0.230083	103.556	5	4	3	0	0	0	0	0	H5N4F3	FA2F2G2					38									15		10
		2237.84	2237.82	0.0231684	10.3531	6	4	2	0	0	0	0	0	H6N4F2	FLacDiNacF1M6	66	14							17	28	28	21	44
		2279.1	2278.85	0.256619	112.609	5	5	2	0	0	0	0	0	H5N5F2	-				17								11	25	35	23	12
		2482.14	2481.92	0.214247	86.3228	5	6	2	0	0	0	0	0	H5N6F2	FA4F1G2									19
26	8.98	2117.74	2116.79	0.945443	446.639	4	5	2	0	0	0	0	0	H4N5F2	H4N5F2												16
		2161.84	2161.77	0.0695979	32.1949	6	3	1	0	1	0	0	0	H6N3F1L1	FA1G1S[3]1M5		26				26				10
		2238.02	2237.82	0.197168	88.1074	6	4	2	0	0	0	0	0	H6N4F2	FLacDiNAcF1M6	97	73	91	82	86	70	97	90	79	82	96	68	93	93	91	94
		2523.1	2522.95	0.148698	58.938	4	7	2	0	0	0	0	0	H4N7F2	-									21
27	9.05	1803.58	1803.55	0.0387076	21.462	7	2	0	0	0	0	1	0	H7N2P1	M7Phos								18.75							11.7166	20.1439
		2237.87	2237.82	0.0521684	23.3122	6	4	2	0	0	0	0	0	H6N4F2	FLacDiNacF1M6					15.2104				9.90476	21.7565	20					14.3885
		2248.95	2248.83	0.118184	52.5534	5	4	1	1	0	0	0	0	H5N4F1E1	FA2G2S[6]1	49.6635	78.9272	75.3247	38.0952		65.0362	85.2941	21.5278			25		15.4054
		2262.93	2262.85	0.0835339	36.9154	4	5	3	0	0	0	0	0	H4N5F3	-	29.4118	12.6437	10.7143	28.5714	33.3333	22.1014		22.9167			20					12.9496
		2424.88	2424.9	-0.0262895	-10.8415	5	5	3	0	0	0	0	0	H5N5F3	FA2F2BG2					28.8026						20		37.2973	45.098	64.0327	22.3022
		2481.92	2481.92	-0.00875319	-3.52678	5	6	2	0	0	0	0	0	H5N6F2	FA4F1G2				33.3333	18.4466			24.3056	33.1429	16.3673		47.5772	14.3243	54.902	24.2507	30.2158
		2649.97	2650.01	-0.0436308	-16.4644	3	6	1	2	0	0	0	0	H3N6F1E2	FLacDiNAc2S[6,6]2										11.7764	15
28	9.2	2221.78	2221.82	-0.040917	-18.4159	5	4	3	0	0	0	0	0	H5N4F3	FA2F2G2	33	11	34	33			17	18			13		26		34
		2237.76	2237.82	-0.0578316	-25.8428	6	4	2	0	0	0	0	0	H6N4F2	-	12	21	16	21	20	35	19	42	22	30		40	23		29	38
		2349.32	2348.85	0.47414	201.86	5	4	2	0	1	0	0	0	H5N4F2L1	FA2F1G2S[3]1											50
		2452.39	2451.91	0.471811	192.426	5	5	1	1	0	0	0	0	H5N5F1E1	FA3G2S[6]1	13	16	13
		2482.03	2481.92	0.105247	42.4053	5	6	2	0	0	0	0	0	H5N6F2	FA4F1G2	33	32	22	31	36	24	45	27	55	27	20	47	40	*	21	25
29	9.49	2025.84	2025.7	0.135261	66.7723	9	2	0	0	0	0	0	0	H9N2	M9			24		11	39	46	14	24	26	18	22	27	57	66	51
		2222	2221.82	0.172083	77.4513	5	4	3	0	0	0	0	0	H5N4F3	FA2F2G2	91	93	71	94	79	55	53	84	41	46	77	34	61	32	29	26
		2348.86	2348.85	0.01114	4.74275	5	4	2	0	1	0	0	0	H5N4F2L1	FA2F1G2S[3]1									17	12						10
		2365.49	2364.85	0.639225	270.303	6	4	1	0	1	0	0	0	H6N4F1L1	FA2G3S[3]1												12
30	9.59	2025.78	2025.7	0.0722608	35.672	9	2	0	0	0	0	0	0	H9N2	M9	89	91	92	77	90	86	86	93	70	60	81	70	70	93	80	87
		2424.95	2424.9	0.0437105	18.0257	5	5	3	0	0	0	0	0	H5N5F3	FA3F2G2	11			19		13	14		29	28	19	29	29		19	12
31	9.79	2025.7	2025.7	-0.00473919	-2.33953	9	2	0	0	0	0	0	0	H9N2	M9			35		26	15	88	12	13	17	11	23			14	38
		2424.89	2424.9	-0.0122895	-5.06803	5	5	3	0	0	0	0	0	H5N5F3	FA3F2G2	86	84	54	*	42	46		49	32	14	35	12	97	*	54	16
		2440.86	2440.9	-0.0412041	-16.8807	6	5	2	0	0	0	0	0	H6N5F2	-									12		11
		2476.33	2475.88	0.456197	184.257	5	4	1	0	2	0	0	0	H5N4F1L2	FA2G2S[3,3]2						12
		2551.88	2551.93	-0.0522325	-20.4678	5	5	2	0	1	0	0	0	H5N5F2L1	FA3F1G2S[3]1					10	27				15		18			12	16
		2627.96	2627.98	-0.023662	-9.00386	5	6	3	0	0	0	0	0	H5N6F3	-								24			11	17				14
		2643.91	2643.98	-0.0715766	-27.0716	6	6	2	0	0	0	0	0	H6N6F2	FA4F1G3									18		21
		2754.94	2755.01	-0.066605	-24.176	5	6	2	0	1	0	0	0	H5N6F2L1	FA4F1G2S[3]1										38					16
32	9.93	2440.93	2440.9	0.0327959	13.436	6	5	2	0	0	0	0	0	H6N5F2	FA3F1G3											40
		2498.2	2497.92	0.277332	111.025	6	6	1	0	0	0	0	0	H6N6F1	-		26									29
		2552.35	2551.93	0.420768	164.882	5	5	2	0	1	0	0	0	H5N5F2L1	FA3F1G2S[3]1	17			14	14	14									33	12
		2627.94	2627.98	-0.038662	-14.7117	5	6	3	0	0	0	0	0	H5N6F3	FA4F2G2	22		14	65	20	23	12	88	25	21		81	79	*	30	37
		2644.28	2643.98	0.305423	115.517	6	6	2	0	0	0	0	0	H6N6F2	FA4F1G3		26									31
		2701.26	2701	0.26196	96.9862	6	7	1	0	0	0	0	0	H6N7F1	FA4G3B		16
		2755.05	2755.01	0.040395	14.6624	5	6	2	0	1	0	0	0	H5N6F2L1	FA4F1G2S[3]1	56	32	72	20	63	64	79		50	77		11			33	41
33	10.17	2422.13	2421.9	0.224376	92.6446	5	4	0	2	0	0	0	0	H5N4E2	A2G2S[6,6]2		22				10
		2628.2	2627.98	0.217338	82.7015	5	6	3	0	0	0	0	0	H5N6F3	-	77	44	65	92	47	45	54	92	57	36	59	78	77	87	70	82
		2754.94	2755.01	-0.070605	-25.6279	5	6	2	0	1	0	0	0	H5N6F2L1	FA4F1G2S[3]1	15	33	25		38	42	39		37	44	38	16	20		25	14
34	10.31	2422.38	2421.9	0.477376	197.108	5	4	0	2	0	0	0	0	H5N4E2	A2G2S[6,6]2	43	70	59	*	17	22		61								13
		2597.99	2597.97	0.0229027	8.8156	5	5	2	1	0	0	0	0	H5N5F2E1	FA3F1G2S[6]1					21	24			22	38	53	43			42
		2627.96	2627.98	-0.023662	-9.00386	5	6	3	0	0	0	0	0	H5N6F3	-	28	22	26		30	36	100	15	37	36	32	25	63	100	38	25
		2644.18	2643.98	0.197423	74.6691	6	6	2	0	0	0	0	0	H6N6F2	-									14
		2755.08	2755.01	0.073395	26.6406	5	6	2	0	1	0	0	0	H5N6F2L1	FA4F1G2S[3]1	18				27	15		18	27	26	16	26	32		18	47
35	10.45	2187.91	2187.76	0.156437	71.5059	10	2	0	0	0	0	0	0	H10N2	M10/M9Gluc1	*	99	92	16	67	100	93	59		31	100	51	73	100	96	72
		2494.91	2494.91	0.00223123	0.894311	5	4	3	0	1	0	0	0	H5N4F3L1	-				12									11
		2714.3	2713.98	0.311944	114.94	6	5	2	0	1	0	0	0	H6N5F2L1	FA3F1G3S[3]1				24	33			15	29	35		25
		2755.36	2755.01	0.350395	127.185	5	6	2	0	1	0	0	0	H5N6F2L1	FA4F1G2S[3]1									19
		2831.13	2831.06	0.0689655	24.3603	5	7	3	0	0	0	0	0	H5N7F3	-				32				15				13
		2882.41	2882.04	0.376452	130.62	5	6	1	0	2	0	0	0	H5N6F1L2	-									25	15
36	10.62	2187.78	2187.76	0.0274374	12.5413	10	2	0	0	0	0	0	0	H10N2	M10/M9Gluc1	66			*			100	18	87		100				37
		2494.87	2494.91	-0.0397688	-15.94	5	4	3	0	1	0	0	0	H5N4F3L1	-						43							33		32
		2614.26	2613.97	0.287988	110.173	6	5	1	1	0	0	0	0	H6N5F1E1	A3F1G3S[6]1		33	14		21	19
		2638.22	2637.93	0.288374	109.318	6	4	1	0	2	0	0	0	H6N4F1L2	-		33	23			24		16				36	27
		2668.28	2667.98	0.301423	112.978	5	4	2	1	1	0	0	0	H5N4F2E1L1	FA2F1G2S[3,6]2		33	35		38					87			40	*
		2831.29	2831.06	0.228965	80.8762	5	7	3	0	0	0	0	0	H5N7F3	-								49				17				100
		2881.93	2882.04	-0.106548	-36.9697	5	6	1	0	2	0	0	0	H5N6F1L2	-						14		11				15
37	10.73	2545.99	2545.93	0.0604362	23.7384	7	4	3	0	0	0	0	0	H7N4F3	-										10	42				13	13
		2568.09	2567.96	0.128467	50.027	5	4	1	2	0	0	0	0	H5N4F1E2	FA2G2S[6,6]2		16	20		19			36								26
		2587.08	2586.96	0.125887	48.6623	6	5	3	0	0	0	0	0	H6N5F3	FA3F2G3				10			19		14			13	62	39	50
		2668.13	2667.98	0.150423	56.3811	5	4	2	1	1	0	0	0	H5N4F2E1L1	FA2F1G2S[3,6]2	22	23	21		21	29			13	29
		2669.36	2669.01	0.349789	131.056	4	7	3	0	0	0	0	0	H4N7F3	-	61	49	39		21	29			13
		2790.18	2790.04	0.141515	50.7214	6	6	3	0	0	0	0	0	H6N6F3	FA4F2G3					12		47		45	33	58	13	16	37	18	12
		2831.24	2831.06	0.172965	61.0956	5	7	3	0	0	0	0	0	H5N7F3	-				55				28				23
38	10.84	2546.32	2545.93	0.388436	152.571	7	4	3	0	0	0	0	0	H7N4F3	-										24	31	14
		2587.17	2586.96	0.217887	84.2253	6	5	3	0	0	0	0	0	H6N5F3	FA3F2G3	23	30	18	100	16	18	40	30				17	49	*	12
		2714.07	2713.98	0.0879441	32.4041	6	5	2	0	1	0	0	0	H6N5F2L1	FA3F1G3S[3]1	18	26	21		24	24		22	63	18	38	18			32
		2733.31	2733.01	0.293978	107.566	6	5	4	0	0	0	0	0	H6N5F4	FA3F3G3						12	13	22					34
		2790.26	2790.04	0.220515	79.0365	6	6	3	0	0	0	0	0	H6N6F3	FA4F2G3					12		27	22		12	13	43	14			*
		2794.82	2795	-0.18452	-66.0177	5	4	1	1	2	0	0	0	H5N4F1E1L2	FA2G2S[3,3,6]3	14	13			12					12					13
		3074.29	3074.14	0.155678	50.6413	5	6	2	1	1	0	0	0	H5N6F2E1L1	-	25	17	35		18	30			12	29	13				26
39	11.05	2790.26	2790.04	0.220515	79.0365	6	6	3	0	0	0	0	0	H6N6F3	FA4F2G3	100	100	*	100	100	100	*	100	100	100	100	100	100	100	100	100
40	11.46	2790.16	2790.04	0.124515	44.6283	6	6	3	0	0	0	0	0	H6N6F3	FA4F2G3	31	*	27				25	12	15	25					16
		2841.23	2841.01	0.223001	78.4936	6	5	1	0	2	0	0	0	H6N5F1L2	FA3G3S[3,3]2															12	24
		2847.23	2847.06	0.176051	61.8361	6	7	2	0	0	0	0	0	H6N7F2	-	18
		2887.33	2887.05	0.276136	95.6464	6	5	1	1	1	0	0	0	H6N5F1E1L1	-	18
		2933.31	2933.09	0.217271	74.0759	6	5	1	2	0	0	0	0	H6N5F1E2	-				33							*
		2993.14	2993.11	0.0201421	6.72947	6	7	3	0	0	0	0	0	H6N7F3	-	14		17		*	*	75	80	47	25		53	67	*	27	39
		3044.42	3044.09	0.333629	109.599	6	6	1	0	2	0	0	0	H6N6F1L2	-													12			38
		3090.4	3090.13	0.267764	86.6512	6	6	1	1	1	0	0	0	H6N6F1E1L1	-				17
41	11.64	2587.09	2586.96	0.130887	50.595	6	5	3	0	0	0	0	0	H6N5F3	FA3F2G3							11							19
		2733.2	2733.01	0.183978	67.317	6	5	4	0	0	0	0	0	H6N5F4	FA3F3G3		43					22						33	81	36	18
		2790.22	2790.04	0.183515	65.775	6	6	3	0	0	0	0	0	H6N6F3	-							11
		2847.21	2847.06	0.151051	53.0551	6	7	2	0	0	0	0	0	H6N7F2	-							17
		2906.18	2906.08	0.0951705	32.7487	6	5	3	1	0	0	0	0	H6N5F3E1	-									17				43		18
		2933.3	2933.09	0.205271	69.9846	6	5	1	2	0	0	0	0	H6N5F1E2	-	21	13	17	29				47	25	17
		2936.29	2936.09	0.198606	67.6429	6	6	4	0	0	0	0	0	H6N6F4	FA4F3G3	39	24	29		*	65	33	47		17		62				36
		3044.38	3044.09	0.292629	96.1301	6	6	1	0	2	0	0	0	H6N6F1L2	-									19			14	23			21
		3063.44	3063.12	0.323663	105.664	6	6	3	0	1	0	0	0	H6N6F3L1	FA3F2BG3S[3]1			20						25	31	*				17	25
		3090.52	3090.13	0.388764	125.808	6	6	1	1	1	0	0	0	H6N6F1E1L1	-		11
42	11.72	2733.22	2733.01	0.204978	75.0008	6	5	4	0	0	0	0	0	H6N5F4	FA3F3G3	62	96	66	82	46	56	92	80	20	10	13	23	96	*	65	22
		2749.4	2748.96	0.440345	160.186	5	4	1	0	3	0	0	0	H5N4F1L3	-
		3063.46	3063.12	0.342663	111.867	6	6	3	0	1	0	0	0	H6N6F3L1	FA3F2BG3S[3]1	36		31	18	46	41		18	63	66	78	59			26	59
43	11.92	2733.24	2733.01	0.230978	84.5141	6	5	4	0	0	0	0	0	H6N5F4	FA3F3G3		12		44		21
		2860.32	2860.04	0.277035	96.8641	6	5	3	0	1	0	0	0	H6N5F3L1	-	60	32	62	27	66	70	94	68	37	33	81	21	*	70	89	*
		2987.34	2987.1	0.239707	80.2472	5	4	2	2	1	0	0	0	H5N4F2E2L1	-					13									11
		3033.35	3033.11	0.236227	77.8829	6	5	2	1	1	0	0	0	H6N5F2E1L1	-									13
		3114.41	3114.13	0.279764	89.8368	5	4	1	2	2	0	0	0	H5N4F1E2L2	H5N4F1E2L2		12			12					19
		3247.46	3247.21	0.254871	78.4892	5	6	1	2	1	0	0	0	H5N6F1E2L1	-												25
44	12.03	2847.25	2847.06	0.193051	67.8072	6	7	2	0	0	0	0	0	H6N7F2	-												11
		2936.43	2936.09	0.335606	114.304	6	6	4	0	0	0	0	0	H6N6F4	FA4F3G3	95	92	92	64	68	64	62	86	53	44	*	59	81	31	43	41
		2952.11	2952.09	0.0206912	7.00899	7	6	3	0	0	0	0	0	H7N6F3	-												10	19
		2987.51	2987.07	0.445092	149.006	6	5	2	0	2	0	0	0	H6N5F2L2	FA3F1G3S[3,3]2						12	15		11	13				30	41	19
		3063.34	3063.12	0.224663	73.3444	6	6	3	0	1	0	0	0	H6N6F3L1	-												19				17
		3190.44	3190.15	0.29172	91.444	6	6	2	0	2	0	0	0	H6N6F2L2	-										12				10		13
45	12.1	2847.41	2847.06	0.354051	124.357	6	7	2	0	0	0	0	0	H6N7F2	-															13
		2936.3	2936.09	0.202606	69.0052	6	6	4	0	0	0	0	0	H6N6F4	FA4F3G3	56	60	79	*	31	40	30	56	10		100	19	10	66	44	11
		2952.23	2952.09	0.137691	46.642	7	6	3	0	0	0	0	0	H7N6F3	-									12
		2979.3	2979.1	0.200792	67.4003	7	6	1	1	0	0	0	0	H7N6F1E1	A4F1G4S[6]1		40			13	20	25
		2987.7	2987.1	0.595707	199.426	5	4	2	2	1	0	0	0	H5N4F2E2L1	FA2F1G2S[3,6,6]3					21	27	20	13	14	27			17			27
		2993.29	2993.11	0.171142	57.1786	6	7	3	0	0	0	0	0	H6N7F3	-															16
		3063.23	3063.12	0.111663	36.4539	6	6	3	0	1	0	0	0	H6N6F3L1	-	22				25	13	15	24	21	18		37	45	34	19	36
		3114.49	3114.09	0.395149	126.891	6	5	1	0	3	0	0	0	H6N5F1L3	-										12
		3160.17	3160.14	0.0332844	10.5326	6	5	1	1	2	0	0	0	H6N5F1E1L2	-									17	14
46	12.17	2512	2511.86	0.138791	55.2541	12	2	0	0	0	0	0	0	H12N2	-		12												22
		2906.52	2906.08	0.43917	151.121	6	5	3	1	0	0	0	0	H6N5F3E1	FA3F2G3S[6]1	34	32	26			21	33		16	17	25		*	62	56
		2936.35	2936.09	0.258606	88.0782	6	6	4	0	0	0	0	0	H6N6F4	-										19					11
		2952.36	2952.09	0.273691	92.711	7	6	3	0	0	0	0	0	H7N6F3	-									13					16	14
		3063.39	3063.12	0.265663	86.7295	6	6	3	0	1	0	0	0	H6N6F3L1	-	24		35		*	29	33	13	13							15
		3082.53	3082.15	0.377697	122.543	6	6	5	0	0	0	0	0	H6N6F5	-												12
		3114.67	3114.13	0.538764	173.006	5	4	1	2	2	0	0	0	H5N4F1E2L2	H5N4F1E2L2						21	17		17		25					22
		3119.55	3119.11	0.4403	141.162	7	6	2	0	0	0	0	1	H7N6F2Sia1	-											13
		3139.58	3139.17	0.404233	128.771	6	7	4	0	0	0	0	0	H6N7F4	FA4F3BG3		40	10	84		13		75		18		49			12	11
		3190.82	3190.15	0.66872	209.62	6	6	2	0	2	0	0	0	H6N6F2L2	-	18					17	17		22		38					42
47	12.33	2936.35	2936.09	0.258606	88.0782	6	6	4	0	0	0	0	0	H6N6F4	-	14	56	25		52	39							35			24
		3033.39	3033.11	0.278227	91.7301	6	5	2	1	1	0	0	0	H6N5F2E1L1	FA3F1G3S[3,6]2
		3079.33	3079.15	0.177363	57.6011	6	5	2	2	0	0	0	0	H6N5F2E2	-									13
		3139.58	3139.17	0.404233	128.771	6	7	4	0	0	0	0	0	H6N7F4	-		44	11	44	34	61		64				12	11			52
		3155.41	3155.17	0.246319	78.0683	7	7	3	0	0	0	0	0	H7N7F3	-					14
		3266.71	3266.2	0.51429	157.458	6	7	3	0	1	0	0	0	H6N7F3L1	FA4F2BG3S[3]1	56		45	51			100	33	46	60	*	63	39	*	52	24
48	12.4	2936.43	2936.09	0.333606	113.622	6	6	4	0	0	0	0	0	H6N6F4	-						100
		3179.47	3179.17	0.305319	96.0373	6	5	3	1	1	0	0	0	H6N5F3E1L1	FA3F2G3S[3,6]2	48	50	64		*		36		18	23			*	*	19
		3206.39	3206.18	0.20842	65.0056	6	5	1	2	1	0	0	0	H6N5F1E2L1	FA3G3S[3,6,6]3							18		21			27
		3317.41	3317.17	0.240777	72.5849	6	6	1	0	3	0	0	0	H6N6F1L3	FA3BG3S[3,3,3]3	17	33		25						17						22
		3393.48	3393.23	0.257347	75.8414	6	7	2	0	2	0	0	0	H6N7F2L2	-		17		38			18	62	16	28	*	31			12	45
		3394.6	3394.29	0.305327	89.9531	4	9	3	1	0	0	0	0	H4N9F3E1	-	17
		3421.65	3421.27	0.377814	110.431	5	10	1	0	1	0	0	0	H5N10F1L1	-				13
		3440.11	3440.25	-0.143871	-41.8198	3	9	1	0	3	0	0	0	H3N9F1L3	-				13
		3510.18	3510.34	-0.158017	-45.0147	4	8	3	2	0	0	0	0	H4N8F3E2	-				13
49	12.48	2936.43	2936.09	0.332606	113.282	6	6	4	0	0	0	0	0	H6N6F4	-													*	*	48
		2952.34	2952.09	0.256691	86.9524	7	6	3	0	0	0	0	0	H7N6F3	-															14
		3133.53	3133.13	0.405183	129.322	6	5	3	0	2	0	0	0	H6N5F3L2	-			10					14		10						25
		3139.42	3139.17	0.246233	78.4389	6	7	4	0	0	0	0	0	H6N7F4	-	75	*	70	*	*	*	100		60	41	*	66			20
		3206.81	3206.14	0.668805	208.601	7	6	1	0	2	0	0	0	H7N6F1L2	-												15
		3266.49	3266.2	0.29329	89.7956	6	7	3	0	1	0	0	0	H6N7F3L1	-			10					14	13	12
		3520.66	3520.25	0.411404	116.868	6	7	1	0	3	0	0	0	H6N7F1L3	-								71		22						75
50	12.59	2952.42	2952.09	0.329691	111.681	7	6	3	0	0	0	0	0	H7N6F3	-								14
		3098.24	3098.15	0.0887824	28.6566	7	6	4	0	0	0	0	0	H7N6F4	-	24	91	20	*	*	*	*	54	78	13	*	*	*	100	*	22
		3139.64	3139.17	0.463233	147.565	6	7	4	0	0	0	0	0	H6N7F4	-								13
		3225.67	3225.17	0.496839	154.05	7	6	3	0	1	0	0	0	H7N6F3L1	-																21
		3306.64	3306.19	0.445376	134.709	6	5	2	1	2	0	0	0	H6N5F2E1L2	-	14		18							41						27
		3336.64	3336.21	0.433811	130.031	6	6	3	0	2	0	0	0	H6N6F3L2	-	22		35							19						11
		3382.64	3382.25	0.395946	117.066	6	6	3	1	1	0	0	0	H6N6F3E1L1	-	18		22													14
51	12.68	2952.36	2952.09	0.267691	90.6786	7	6	3	0	0	0	0	0	H7N6F3	-								14				24				*
		3009.82	3009.11	0.708227	235.361	7	7	2	0	0	0	0	0	H7N7F2	-												14
		3098.44	3098.15	0.294782	95.148	7	6	4	0	0	0	0	0	H7N6F4	-	26	40	100		*	24	29	22	22	20		18	*	33
		3225.5	3225.17	0.322839	100.1	7	6	3	0	1	0	0	0	H7N6F3L1	-	25			60			29		44	23	*				17
		3266.48	3266.2	0.28229	86.4277	6	7	3	0	1	0	0	0	H6N7F3L1	-															50
		3301.5	3301.23	0.27041	81.912	7	7	4	0	0	0	0	0	H7N7F4	-	25							22	15	15		22
		3393.59	3393.26	0.328962	96.9455	5	6	2	2	1	0	0	0	H5N6F2E2L1	-				20											12
		3429.12	3428.29	0.828081	241.544	6	6	3	2	0	0	0	0	H6N6F3E2	-				20
52	12.71-12.99	2707.72	2707.98	-0.258387	-95.4169	8	4	3	0	0	0	0	0	H8N4F3	-
		2952.32	2952.09	0.236691	80.1775	7	6	3	0	0	0	0	0	H7N6F3	-													55
		3098.44	3098.15	0.295782	95.4708	7	6	4	0	0	0	0	0	H7N6F4	-						12							45	100
		3206.33	3206.18	0.15442	48.1631	6	5	1	2	1	0	0	0	H6N5F1E2L1	-	16		27
		3225.62	3225.13	0.489121	151.659	5	5	1	0	4	0	0	0	H5N5F1L4	-				11	16	26									16
		3352.51	3352.24	0.276511	82.4855	6	5	2	2	1	0	0	0	H6N5F2E2L1	FA3F1G3S[3,6,6]3	24	*	22	27	31	43	*	32	35	26	*	34			24	31
		3428.62	3428.25	0.370467	108.063	7	7	3	0	1	0	0	0	H7N7F3L1	-				16				11
		3463.78	3463.23	0.542868	156.752	6	6	2	0	3	0	0	0	H6N6F2L3	-																16
		3479.63	3479.23	0.399953	114.955	7	6	1	0	3	0	0	0	H7N6F1L3	-					20
		3525.61	3525.27	0.340088	96.4716	7	6	1	1	2	0	0	0	H7N6F1E1L2	-									16			15
53	12.99-13.22	3019.44	3019.09	0.342878	113.57	7	4	0	2	1	0	0	0	H7N4E2L1	H7N4E2L1				90				49					19
		3098.42	3098.15	0.271782	87.7242	7	6	4	0	0	0	0	0	H7N6F4	A4F4G4				10									55	*
		3225.51	3225.13	0.384121	119.103	5	5	1	0	4	0	0	0	H5N5F1L4	-															14
		3260.51	3260.19	0.316855	97.1891	5	4	2	2	2	0	0	0	H5N4F2E2L2	-						32				14
		3265.72	3266.15	-0.429428	-131.478	4	6	1	0	4	0	0	0	H4N6F1L4	-															22
		3273.62	3274.2	-0.586795	-179.218	4	5	4	1	2	0	0	0	H4N5F4E1L2	-										14						14
		3417.22	3417.27	-0.0519343	-15.1976	7	6	4	1	0	0	0	0	H7N6F4E1	FA4F3G4S[6]1	20					16			28
		3479.62	3479.23	0.389953	112.08	7	6	1	0	3	0	0	0	H7N6F1L3	FA4G4S[3,3,3]3	31	*	*		*	53	*	39	25	28	*	52				49
54a	13.22-13.44	3098.42	3098.15	0.271782	87.7242	7	6	4	0	0	0	0	0	H7N6F4	A4F4G4				14									28
		3225.51	3225.13	0.384121	119.103	5	5	1	0	4	0	0	0	H5N5F1L4	-															13
		3244.13	3244.2	-0.0701264	-21.6159	7	6	5	0	0	0	0	0	H7N6F5	FA4F4G4	29	72	45	67	48	54	46	23	27	17			20	12
		3266.47	3266.15	0.317572	97.2311	4	6	1	0	4	0	0	0	H4N6F1L4	-															19
		3352.51	3352.24	0.268511	80.099	6	5	2	2	1	0	0	0	H6N5F2E2L1	-															19
		3370.95	3371.18	-0.236788	-70.2388	5	5	2	0	4	0	0	0	H5N5F2L4	FA3F1G2S[3,3,8,8]4	61	23	47		45	40	50	52	58	61	*	36	21	83		61
		3411.88	3411.23	0.654016	191.725	7	4	3	1	2	0	0	0	H7N4F3E1L2	-													19
		3525.78	3525.27	0.516088	146.397	7	6	1	1	2	0	0	0	H7N6F1E1L2	-												13
54b	13.44-13.53	3225.51	3225.13	0.384121	119.103	5	5	1	0	4	0	0	0	H5N5F1L4	-															16
		3266.47	3266.15	0.317572	97.2311	4	6	1	0	4	0	0	0	H4N6F1L4	-															27
		3352.58	3352.24	0.343511	102.472	6	5	2	2	1	0	0	0	H6N5F2E2L1	-															24
		3448.03	3447.24	0.797783	231.427	5	6	3	0	3	0	0	0	H5N6F3L3	-		29		73				18
		3498.67	3498.29	0.375602	107.367	6	5	3	2	1	0	0	0	H6N5F3E2L1	FA3F2G3S[3,6,6]3	46	43	56		61	72		40	23	33		18	*	*		53
		3574.73	3574.26	0.46284	129.492	5	6	2	0	4	0	0	0	H5N6F2L4	-	17	29	20		18	10		22	27	44	*	23
		3671.77	3671.36	0.407794	111.074	6	5	2	3	1	0	0	0	H6N5F2E3L1	-									14			15
		3701.61	3701.37	0.233229	63.0116	6	6	3	2	1	0	0	0	H6N6F3E2L1	-	17				11			11	14	24		18				24
55	13.53-13.63	3133.37	3133.16	0.208798	66.6413	5	4	3	2	1	0	0	0	H5N4F3E2L1	-															24
		3225.51	3225.13	0.384121	119.103	5	5	1	0	4	0	0	0	H5N5F1L4	-													*	*	60
		3405.61	3406.25	-0.639054	-187.612	5	4	3	2	2	0	0	0	H5N4F3E2L2	-									19
		3428.44	3428.21	0.229748	67.0171	5	6	1	0	4	0	0	0	H5N6F1L4	-															16
		3625.64	3625.28	0.353045	97.3839	7	6	2	0	3	0	0	0	H7N6F2L3	FA4F1G4S[3,3,3]3	65	60	54	*	100	81	*	89	19	35	*	26				72
		3753.3	3752.31	0.986101	262.798	7	6	1	0	4	0	0	0	H7N6F1L4	-		20								15						10
		3798.31	3798.35	-0.0457633	-12.0482	7	6	1	1	3	0	0	0	H7N6F1E1L3	FA4G4S[3,3,3,6]4						19			17	23		48
		3828.69	3828.36	0.326672	85.3294	7	7	2	0	3	0	0	0	H7N7F2L3	-		20														18
56	13.63-13.89	3359.58	3360.21	-0.627189	-186.652	5	4	3	1	3	0	0	0	H5N4F3E1L3	-									18	14		16
		3516.87	3517.24	-0.373697	-106.247	5	5	3	0	4	0	0	0	H5N5F3L4	-						38
		3671.71	3671.36	0.347794	94.7316	6	5	2	3	1	0	0	0	H6N5F2E3L1	-	13											16				10
		3752.51	3752.31	0.195101	51.995	7	6	1	0	4	0	0	0	H7N6F1L4	FA4G4S[3,3,3,3]4	15		13	*	*	38	*	67		16		13	*	*	*	44
		3817.74	3817.42	0.315885	82.7484	6	5	3	3	1	0	0	0	H6N5F3E3L1	-	35	*	43			25			33	21	*
		3844.59	3844.4	0.194372	50.5598	7	6	1	2	2	0	0	0	H7N6F1E2L2	-												26
57	13.89-14.02	3405.81	3406.25	-0.438054	-128.603	5	4	3	2	2	0	0	0	H5N4F3E2L2	-			36					28	26			15				16
		3428.44	3428.21	0.229748	67.0171	5	6	1	0	4	0	0	0	H5N6F1L4	-													*	*	100
		3798.56	3798.35	0.207237	54.5596	7	6	1	1	3	0	0	0	H7N6F1E1L3	-								16								29
		3817.7	3817.42	0.279885	73.3179	6	5	3	3	1	0	0	0	H6N5F3E3L1	-	51	*			*	69	*		23	19		16				13
		3845.57	3846.36	-0.791659	-205.82	8	4	3	1	3	0	0	0	H8N4F3E1L3	-								13	15			58				18
		3944.91	3944.41	0.498328	126.338	7	6	2	1	3	0	0	0	H7N6F2E1L3	FA4F1G4S[3,3,3,6]4	35		49	*		31		30	34	57	*					24
58	14.02-14.11	3532.04	3531.27	0.76942	217.888	5	7	0	1	3	0	0	0	H5N7E1L3	-								21	82	35
		3798.83	3798.35	0.475237	125.116	7	6	1	1	3	0	0	0	H7N6F1E1L3	-												69				*
		3844.7	3844.4	0.301372	78.3925	7	6	1	2	2	0	0	0	H7N6F1E2L2	-				*				71				31
		4071.87	4072.51	-0.633635	-155.588	5	8	2	2	2	0	0	0	H5N8F2E2L2	-	100	*	*		*	*	*		14	57	*		100	100	*
* In samples where data is missing for some peaks, the dominant structure for those peaks was imputed from equivalent peaks in similar samples and is denoted with an asterisk.

### Sheet: Human specimens
Chromatographic peak	GU value	Measured monoisotopic mass (Da)	Theoretical mass [M:2AB+Na+]+ (Da)	Delta (Da)	Error (ppm)	Monosacch. comp.						Composition	Oxford notation of proposed structure	Fetal brain				Adult brain
						H	N	F	E	L	S			dlPFC	HIP	STR	CBC	dlPFC	HIP	STR	CBC
1	4.69	1199.47	1199.44	0.0242925	20.2532	3	2	1	0	0	0	H3N2F1	FM3	91.2157	91.6667	94.4637	96.5524	98.32	98.7464	94.7509	45.0289
		1256.49	1256.47	0.0298288	23.7403	3	3	0	0	0	0	H3N3	BM3	8.78427	8.33333	5.53633	3.44762	1.68	1.25361	5.24907	54.9711
2	4.91	1215.43	1215.44	-0.0086221	-7.09382	4	2	0	0	0	0	H4N2	M4	70.3632	43.956	44.5817	69.945	60.5524	99.6442	78.3092	83.0503
		1402.58	1402.52	0.05292	37.732	3	3	1	0	0	0	H3N3F1	FA1[6]	29.6368	56.044	55.4183	30.055	39.4476	0.355794	21.6908	16.9497
3	5.1	1402.58	1402.52	0.05292	37.732	3	3	1	0	0	0	H3N3F1	FA1[3]	98.346	81.8182	95.0207	98.136	78.0344	90.7558	77.9526	96.1823
		1459.55	1459.54	0.00545628	3.73835	3	4	0	0	0	0	H3N4	A1B	1.65399	18.1818	4.97925	1.864	21.9656	9.24418	22.0474	3.81767
4	5.26	1361.51	1361.5	0.0164691	12.0963	4	2	1	0	0	0	H4N2F1	FM4	66.6667	76.9231	82.684	66.8582	93.1119	93.5102	84.9851	81.2608
		1418.54	1418.52	0.0180054	12.6931	4	3	0	0	0	0	H4N3	A1M4	33.3333	23.0769	17.316	33.1418	6.88809	6.48976	15.0149	18.7392
5	5.48	1605.59	1605.6	-0.0174525	-10.8698	3	4	1	0	0	0	H3N4F1	FA2/FBA1	32.7957	39.98	38.501	34.0363	76.272	63.9405	75.2144	89.0951
		1662.61	1662.62	-0.0159162	-9.57296	3	5	0	0	0	0	H3N5	A2B	67.2043	60.02	61.499	65.9637	23.728	36.0595	24.7856	10.9049
6	5.71	1377.51	1377.49	0.0195545	14.1957	5	2	0	0	0	0	H5N2	M5	99.9943	99.9794	99.9831	99.9792	99.2439	99.6481	98.7874	99.7303
7	5.84	1808.68	1808.68	0.00317496	1.7554	3	5	1	0	0	0	H3N5F1	FA2B	99.1157	98.4624	99.7923	99.7032	98.2544	99.2506	94.4241	98.8382
8	6.01	1523.68	1523.55	0.131646	86.4072	5	2	1	0	0	0	H5N2F1	FM5	78.1955	73.5294	60	82.4818	36.6906	68.4932	82.4789	9.87415
		1767.68	1767.66	0.0237241	13.4212	4	4	1	0	0	0	H4N4F1	FA2[6]G1	1.95489	0	6	3.64964	2.8777	0.782779	1.8321	14.1336
		1824.69	1824.68	0.0182603	10.0074	4	5	0	0	0	0	H4N5	A2[3]BG1	17.2932	14.7059	26	9.48905	5.7554	29.0933	8.66162	10.939
		1865.72	1865.7	0.0197112	10.565	3	6	0	0	0	0	H3N6	A4	2.55639	11.7647	5	4.37956	51.7986	1.30463	6.45966	56.728
9	6.18	1767.69	1767.66	0.0327241	18.5127	4	4	1	0	0	0	H4N4F1	FA2[3]G1	96.8905	94.5324	98.8896	95.9071	91.3006	96.3216	87.8291	89.916
10	6.34	1539.51	1539.54	-0.0352689	-22.9087	6	2	0	0	0	0	H6N2	M6D3		0	18.4	14.4737	29.9035	12.2807	42.2251	57.7982
		1971.02	1970.73	0.281352	142.765	4	5	1	0	0	0	H4N5F1	FA2BG1		0	6.4	10.5263	1.1254	5.76441	3.51334	8.25688
		2011.85	2011.76	0.0918024	45.6329	3	6	1	0	0	0	H3N6F1	FA4		30.7692	23.2	15.7895	65.9164	7.26817	47.2023	7.33945
		2072.68	2072.67	0.00665154	3.20916	4	5	1	0	0	1	H4N5F1S1	FA3SulfG1	*	69.2308	52	59.2105	3.05466	74.6867	7.05921	26.6055
11	6.47	1539.56	1539.54	0.0197311	12.8162	6	2	0	0	0	0	H6N2	M6D1		20.6612	5.97322	13.4426	6.39952	7.15981	16.9617	9.31691
		1783.8	1783.65	0.149809	83.9904	5	4	0	0	0	0	H5N4	A2G2/A1BM5		10.7438	6.59114	15.082	0.747608	29.8259	5.83083	1.81227
		1970.89	1970.73	0.155352	78.8293	4	5	1	0	0	0	H4N5F1	FA3G1	*	55.3719	75.4892	38.0328	14.3541	33.5443	16.476	10.7691
		2011.91	2011.76	0.151802	75.4575	3	6	1	0	0	0	H3N6F1	FA3B		13.2231	11.9464	33.4426	78.4988	29.4699	60.7314	78.1018
12	6.59	1539.81	1539.54	0.265731	172.604	6	2	0	0	0	0	H6N2	M6D2	93.6636	98.3183	92.9687	98.1435	91.1664	86.084	82.4665	97.695
		1971.08	1970.73	0.342352	173.718	4	5	1	0	0	0	H4N5F1	FA3G1	5.97259	1.47298	6.6645	1.44591	6.29461	13.3236	10.4069	1.26574
13	6.7	1710.68	1710.63	0.0461878	27.0004	4	3	2	0	0	0	H4N3F2	-	14.6819	13.4615	5.5794	21.5311	24.7779	2.71884	26.7422	17.3913
		1726.67	1726.63	0.0412732	23.9039	5	3	1	0	0	0	H5N3F1	FA1M5	15.0082	23.0769	18.4549	15.7895	19.8667	14.3486	28.6326	20.8696
		1783.67	1783.65	0.0198094	11.1061	5	4	0	0	0	0	H5N4	A1BM5	28.956	28.8462	37.3391	32.0574	8.51431	19.2048	11.8962	33.0435
		1970.75	1970.73	0.0153515	7.78976	4	5	1	0	0	0	H4N5F1	FA3G1	41.354	34.6154	38.6266	30.622	46.8411	63.7278	32.729	28.6957
14	6.92	1970.93	1970.73	0.195352	99.1263	4	5	1	0	0	0	H4N5F1	A3F1G1	97.8171	100	99.2157	100	99.783	99.8271	99.4738	100
15	7.04	1913.88	1913.71	0.166815	87.1684	4	4	2	0	0	0	H4N4F2	FA2F1G1	56.0453	50	77.4892	51.4286	81.6571	93.3695	82.4504	94.5205
		1945.83	1945.7	0.122986	63.209	6	4	0	0	0	0	H6N4	-	4.78589	16.6667	4.329	5.71429	1.89668	0.333075	0.571954	0.402901
		1970.89	1970.73	0.154352	78.3218	4	5	1	0	0	0	H4N5F1	A3F1G1	30.9824	33.3333	14.2857	34.2857	6.48864	3.28428	6.51537	2.57857
16	7.2	1929.88	1929.71	0.168901	87.5265	5	4	1	0	0	0	H5N4F1	FA2M5	89.7447	92.804	98.9565	98.7179	94.6425	99.0409	82.5424	99.4764
17	7.46	2116.8	2116.79	0.00644275	3.04364	4	5	2	0	0	0	H4N5F2	FA2BF1G1	95.8074	97.3241	99.3177	99.6267	95.8673	97.5677	92.8961	96.3039
18	7.65	1701.85	1701.6	0.254908	149.805	7	2	0	0	0	0	H7N2	M7	96.2733	96.0864	95.4654	99.3416	89.81	94.7275	79.5379	92.1687
		1872.95	1872.69	0.268364	143.304	5	3	2	0	0	0	H5N3F2	FA1F1G1M4	3.51144	3.72574	4.43097	0.638468	8.97923	5.22209	18.7728	7.83133
19	7.82	2000.35	1999.71	0.639421	319.756	5	3	1	0	1	0	H5N3F1L1	FA1G1S[3]1M4	13.4969	16.6667	3.24149	5	0.883481	4.10959	0.632547	0
		2075.72	2075.77	-0.0480082	-23.1279	5	4	2	0	0	0	H5N4F2	FA1F1G1BM4	79.1411	83.3333	96.1102	91.6667	98.3831	94.5205	99.0224	100
20	8.05	1888.7	1888.68	0.0174497	9.23912	6	3	1	0	0	0	H6N3F1	A1F1G1M5	20		10	15.3846	1.72572	4.04858	3.38645	3.50877
		2075.79	2075.77	0.0209918	10.1128	5	4	2	0	0	0	H5N4F2	FA1F1G1BM4	10		15	23.0769	11.0907	0.809717	23.7052	17.1053
		2087.02	2086.78	0.235007	112.617	4	4	1	1	0	0	H4N4F1E1	FA2G1S[6]1	30	*	20	7.69231	5.79844	0.809717	11.3546	6.57895
		2091.78	2091.76	0.0200772	9.59824	6	4	1	0	0	0	H6N4F1	FA2G1M5	20		30	23.0769	3.58951	91.9028	11.5538	19.2982
		2116.83	2116.79	0.0364427	17.216	4	5	2	0	0	0	H4N5F2	FA1F1G1LacDiNAc	10		10	15.3846	47.3769	1.61943	28.0876	32.4561
		2319.92	2319.87	0.0440702	18.9968	4	6	2	0	0	0	H4N6F2	-	10		15	15.3846	28.624	0.809717	18.7251	17.1053
21	8.25	1888.83	1888.68	0.14745	78.0702	6	3	1	0	0	0	H6N3F1	A1F1G1M5	77.037	84.8485	76.1905	66.6667	49.7749	53.8462	91.2651	59.7403
		2320.02	2319.87	0.14707	63.3958	4	6	2	0	0	0	H4N6F2	-	11.4815	15.1515	19.0476	29.8246	27.1909	23.0769	0	21.4286
		2446.97	2446.9	0.0731272	29.8857	4	6	1	0	1	0	H4N6F1L1	-	8.51852	0	4.7619	0	17.1978	23.0769	3.31325	5.19481
22	8.3	2319.99	2319.87	0.11707	50.4641	4	6	2	0	0	0	H4N6F2	-	100	84.6774	90	100	93.75	94.7273	85.8037	87.7342
		2446.89	2446.9	-0.0038728	-1.58274	4	6	1	0	1	0	H4N6F1L1	-	0	0	0	0	3.41797	1.63636	11.1672	3.32198
23	8.57	1863.55	1863.65	-0.104916	-56.2959	8	2	0	0	0	0	H8N2	M8D2,D3	19.6873	13.0435	7.93651	29.0123	71.3138	24.7059	53.211	28.4018
		2103.2	2102.78	0.426093	202.633	5	4	0	1	0	0	H5N4E1	A2G2S[6]1	50.3182	56.5217	34.9206	44.4444	5.75279	16.4706	17.8469	0.515544
		2278.93	2278.85	0.0876193	38.449	5	5	2	0	0	0	H5N5F2	FA2F1BG2	16.7681	13.0435	30.1587	12.963	16.5069	45.8824	19.3091	29.9797
24	8.74	1863.69	1863.65	0.0440842	23.6548	8	2	0	0	0	0	H8N2	M8D1,D3	99.8037	100	100	100	99.8733	99.9909	99.9658	99.3373
25	8.8	2034.9	2034.74	0.163541	80.3744	6	3	2	0	0	0	H6N3F2	FA1G1F1M5	35.7798	81.8182	59.2593	62.5	5.82407	35.3982	59.2194	40.8837
		2075.83	2075.77	0.0639918	30.8281	5	4	2	0	0	0	H5N4F2	FA2F1G2	14.2202	6.81818	7.40741	37.5	5.45609	31.8584	6.19112	31.9351
		2145.89	2145.77	0.120513	56.1628	5	3	2	0	1	0	H5N3F2L1	FA1F1G1S[3]1M4	1.83486	0	7.40741	0	5.97268	2.65487	15.2086	2.34899
		2162.32	2161.77	0.553598	256.086	6	3	1	0	1	0	H6N3F1L1	FA1G1S[3]1M5	27.9817	0	11.1111	0	1.32333	0	1.61507	0
		2237.84	2237.82	0.0231684	10.3531	6	4	2	0	0	0	H6N4F2	FLacDiNacF1M6	6.42202	11.3636	0	0	65.8198	14.1593	2.69179	0
		2279.1	2278.85	0.256619	112.609	5	5	2	0	0	0	H5N5F2	-	3.21101	0	0	0	3.73647	4.42478	3.63392	16.9463
26	8.98	2161.84	2161.77	0.0695979	32.1949	6	3	1	0	1	0	H6N3F1L1	FA1G1S[3]1M5	48.8372	0	57.1429	0	1.09804	25.6098	5.22876	4.20819
		2238.02	2237.82	0.197168	88.1074	6	4	2	0	0	0	H6N4F2	FLacDiNAcF1M6	43.5216	100	42.8571	73.5294	96.9412	72.561	91.0675	81.5061
		2481.94	2481.92	0.0192468	7.75479	5	6	2	0	0	0	H5N6F2	FA4F1G2	4.65116	0	0	14.7059	1.56863	1.82927	2.61438	6.866
27	9.05	2237.87	2237.82	0.0521684	23.3122	6	4	2	0	0	0	H6N4F2	FLacDiNacF1M6	0	0	0	21.4286	1.55783	0	2.02922	0
		2248.95	2248.83	0.118184	52.5534	5	4	1	1	0	0	H5N4F1E1	FA2G2S[6]1	100	0	65.625	28.5714	49.6635	78.9272	75.3247	38.0952
		2262.93	2262.85	0.0835339	36.9154	4	5	3	0	0	0	H4N5F3	-	0	0	25	0	29.4118	12.6437	10.7143	28.5714
		2481.92	2481.92	-0.00875319	-3.52678	5	6	2	0	0	0	H5N6F2	FA4F1G2	0	100	9.375	50	5.20937	1.53257	2.3539	33.3333
28	9.2	2221.78	2221.82	-0.040917	-18.4159	5	4	3	0	0	0	H5N4F3	FA2F2G2	1.50273	0	0	0	33.422	10.5263	33.6759	33.0649
		2237.76	2237.82	-0.0578316	-25.8428	6	4	2	0	0	0	H6N4F2	-	5.10018	33.3333	15	21.4286	11.5248	21.0526	15.9684	20.5369
		2349.32	2348.85	0.47414	201.86	5	4	2	0	1	0	H5N4F2L1	FA2F1G2S[3]1	18.2605	0	7.5	14.2857	3.01418	5.26316	3.39921	0
		2452.39	2451.91	0.471811	192.426	5	5	1	1	0	0	H5N5F1E1	FA3G2S[6]1	32.2404	33.3333	17.5	14.2857	13.0319	15.7895	13.0435	0
		2482.03	2481.92	0.105247	42.4053	5	6	2	0	0	0	H5N6F2	FA4F1G2	31.6485	33.3333	45	50	32.6241	31.5789	21.9763	31.4094
29	9.49	2025.84	2025.7	0.135261	66.7723	9	2	0	0	0	0	H9N2	M9	5.30945	0	2.35641	16.6667	6.79644	5.6369	24.3446	5.76497
		2222	2221.82	0.172083	77.4513	5	4	3	0	0	0	H5N4F3	FA2F2G2	52.5011	60	80.8542	66.6667	91.499	93.4114	70.9738	93.6807
		2348.86	2348.85	0.01114	4.74275	5	4	2	0	1	0	H5N4F2L1	FA2F1G2S[3]1	39.7732	40	14.2857	16.6667	1.07775	0.658858	2.43446	0
30	9.59	2025.78	2025.7	0.0722608	35.672	9	2	0	0	0	0	H9N2	M9	62.326	69.1919	70.5489	87.5118	89.1611	91.3987	91.8679	76.5139
		2424.95	2424.9	0.0437105	18.0257	5	5	3	0	0	0	H5N5F3	FA3F2G2	34.6367	30.303	29.0495	12.3599	10.5054	8.50014	7.78007	19.1851
31	9.79	2025.7	2025.7	-0.00473919	-2.33953	9	2	0	0	0	0	H9N2	M9	17.3536		38.9474	56.4103	2.3553	4.62633	35.0877
		2424.89	2424.9	-0.0122895	-5.06803	5	5	3	0	0	0	H5N5F3	FA3F2G2	59.6529	*	40	28.2051	85.7429	83.6299	54.3129	*
		2627.96	2627.98	-0.023662	-9.00386	5	6	3	0	0	0	H5N6F3	-	6.42625		11.5789	6.41026	2.70609	2.13523	4.16667
32	9.93	2498.2	2497.92	0.277332	111.025	6	6	1	0	0	0	H6N6F1	-	0		0	0	0	26.3158	0	0
		2552.35	2551.93	0.420768	164.882	5	5	2	0	1	0	H5N5F2L1	FA3F1G2S[3]1	10.6061		11.4943	25	17.1533	0	9.26276	14.2857
		2627.94	2627.98	-0.038662	-14.7117	5	6	3	0	0	0	H5N6F3	FA4F2G2	7.57576		5.74713	25	21.6241	0	13.9887	65.4762
		2644.28	2643.98	0.305423	115.517	6	6	2	0	0	0	H6N6F2	FA4F1G3	0		0	0	1.36861	26.3158	0.94518	0
		2701.26	2701	0.26196	96.9862	6	7	1	0	0	0	H6N7F1	FA4G3B	0		0	0	0.364964	15.7895	0	0
		2755.05	2755.01	0.040395	14.6624	5	6	2	0	1	0	H5N6F2L1	FA4F1G2S[3]1	78.7879	*	82.7586	50	56.2956	31.5789	72.4008	20.2381
33	10.17	2422.13	2421.9	0.224376	92.6446	5	4	0	2	0	0	H5N4E2	A2G2S[6,6]2	35.634	0	11.3636	0	5.36293	22.2222	8.42739	0
		2628.2	2627.98	0.217338	82.7015	5	6	3	0	0	0	H5N6F3	-	53.8791	91.4286	69.8864	94.8882	77.2197	44.4444	65.1618	92.3
		2754.94	2755.01	-0.070605	-25.6279	5	6	2	0	1	0	H5N6F2L1	FA4F1G2S[3]1	7.65115	0	16.4773	0	15.4245	33.3333	24.8307	6.62461
34	10.31	2422.38	2421.9	0.477376	197.108	5	4	0	2	0	0	H5N4E2	A2G2S[6,6]2	98.3433	98.2759	88.2353	97.5936	43.4449	69.6148	58.7609	*
		2597.99	2597.97	0.0229027	8.8156	5	5	2	1	0	0	H5N5F2E1	FA3F1G2S[6]1	0.414174	0.862069	1.96078	0.13369	6.56994	3.85164	5.21547
		2627.96	2627.98	-0.023662	-9.00386	5	6	3	0	0	0	H5N6F3	-	0.184077	0	2.94118	0.935829	27.8125	21.5407	25.6664
		2755.08	2755.01	0.073395	26.6406	5	6	2	0	1	0	H5N6F2L1	FA4F1G2S[3]1	0.230097	0.862069	3.92157	1.06952	18.4226	2.42511	8.15509
35	10.45	2187.91	2187.76	0.156437	71.5059	10	2	0	0	0	0	H10N2	M9Gluc1	5.88235	100	62.8571	0	*	98.7981	92.3946	16
		2494.91	2494.91	0.00223123	0.894311	5	4	3	0	1	0	H5N4F3L1	-	0	0	0	0		0.240385	2.48002	12
		2598.88	2597.97	0.910903	350.621	5	5	2	1	0	0	H5N5F2E1	FA3F1G2S[6]1	94.1176	0	31.4286	100		0	0.275558	0
		2714.3	2713.98	0.311944	114.94	6	5	2	0	1	0	H6N5F2L1	FA3F1G3S[3]1	0	0	0	0		0.240385	2.42491	24
		2831.13	2831.06	0.0689655	24.3603	5	7	3	0	0	0	H5N7F3	-	0	0	0	0		0	0.33067	32
36	10.62	2187.78	2187.76	0.0274374	12.5413	10	2	0	0	0	0	H10N2	M9Gluc1	95.4582	100	100	100	65.6051	0	4.6875	*
		2614.26	2613.97	0.287988	110.173	6	5	1	1	0	0	H6N5F1E1	A3F1G3S[6]1	0.478088	0	0	0	1.95632	33.3333	13.5417
		2638.22	2637.93	0.288374	109.318	6	4	1	0	2	0	H6N4F1L2	-	0	0	0	0	0.77343	33.3333	23.4375
		2668.28	2667.98	0.301423	112.978	5	4	2	1	1	0	H5N4F2E1L1	FA2F1G2S[3,6]2	0	0	0	0	3.13922	33.3333	34.8958
37	10.73	2568.09	2567.96	0.128467	50.027	5	4	1	2	0	0	H5N4F1E2	FA2G2S[6,6]2	23.5632		17.6471	53.125	8.44116	16.4634	20.3163	0
		2587.08	2586.96	0.125887	48.6623	6	5	3	0	0	0	H6N5F3	FA3F2G3	0		11.7647	6.25	2.21811	2.7439	2.87651	10.1449
		2668.13	2667.98	0.150423	56.3811	5	4	2	1	1	0	H5N4F2E1L1	FA2F1G2S[3,6]2	35.6019		35.2941	12.5	22.0579	22.561	21.1446	0
		2669.36	2669.01	0.349789	131.056	4	7	3	0	0	0	H4N7F3	-	35.6019	*	35.2941	12.5	61.3678	49.0854	39.2771	0
		2831.24	2831.06	0.172965	61.0956	5	7	3	0	0	0	H5N7F3	-	0.0907441		0	3.125	0.369686	0.609756	1.56627	55.0725
38	10.84	2587.17	2586.96	0.217887	84.2253	6	5	3	0	0	0	H6N5F3	FA3F2G3	0		22.2222	0	10.4776	30.4348	13.1291	100
		2714.07	2713.98	0.0879441	32.4041	6	5	2	0	1	0	H6N5F2L1	FA3F1G3S[3]1	19.0476		22.2222	25	8.28088	26.087	15.5361	0
		2794.82	2795	-0.18452	-66.0177	5	4	1	1	2	0	H5N4F1E1L2	FA2G2S[3,3,6]3	69.6268	*	55.5556	0	6.4544	13.0435	2.62582	0
		2958.18	2958.09	0.0900225	30.4326	5	7	2	0	1	0	H5N7F2L1	-	6.69241		0	75	55.0907	0	25.3829	0
		3074.29	3074.14	0.155678	50.6413	5	6	2	1	1	0	H5N6F2E1L1	-	1.4157		0	0	11.0453	17.3913	26.477	0
39	11.05	2790.26	2790.04	0.220515	79.0365	6	6	3	0	0	0	H6N6F3	FA4F2G3	100	*	*	100	100	100	*	100
40	11.46	2790.16	2790.04	0.124515	44.6283	6	6	3	0	0	0	H6N6F3	FA4F2G3	*	*	*	*	31.3725	*	26.5385	0
		2847.23	2847.06	0.176051	61.8361	6	7	2	0	0	0	H6N7F2	-					17.6471		4.61538	0
		2887.33	2887.05	0.276136	95.6464	6	5	1	1	1	0	H6N5F1E1L1	-					17.6471		4.23077	0
		2933.31	2933.09	0.217271	74.0759	6	5	1	2	0	0	H6N5F1E2	-					0		4.23077	33.3333
		2993.14	2993.11	0.0201421	6.72947	6	7	3	0	0	0	H6N7F3	-					13.7255		16.9231	0
		3090.4	3090.13	0.267764	86.6512	6	6	1	1	1	0	H6N6F1E1L1	-					0		4.23077	16.6667
41	11.64	2733.2	2733.01	0.183978	67.317	6	5	4	0	0	0	H6N5F4	FA3F3G3	0		0		0	42.8571	8.53659	0
		2933.3	2933.09	0.205271	69.9846	6	5	1	2	0	0	H6N5F1E2	-	0		0		20.9067	12.6984	17.0732	28.5714
		2936.29	2936.09	0.198606	67.6429	6	6	4	0	0	0	H6N6F4	FA4F3G3	0		100	*	39.1725	23.8095	29.2683	0
		3063.44	3063.12	0.323663	105.664	6	6	3	0	1	0	H6N6F3L1	FA3F2BG3S[3]1	100	*	0		0.748239	0	19.5122	1.67411
		3090.52	3090.13	0.388764	125.808	6	6	1	1	1	0	H6N6F1E1L1	-	0		0		0.528169	11.1111	0	0
42	11.72	2733.22	2733.01	0.204978	75.0008	6	5	4	0	0	0	H6N5F4	FA3F3G3	60.7717	*	0	14.2857	61.588	95.8472	65.6409	82.2034
		2749.4	2748.96	0.440345	160.186	5	4	1	0	3	0	H5N4F1L3	-	13.6656		0	0	0	0	0.245422	0
		2847.22	2847.06	0.167051	58.6749	6	7	2	0	0	0	H6N7F2	-	13.6656		0	0	0	0	0	0
		3063.46	3063.12	0.342663	111.867	6	6	3	0	1	0	H6N6F3L1	FA3F2BG3S[3]1	8.03859		100	79.3651	36.3853	3.8206	30.9232	17.7966
43	11.92	2733.24	2733.01	0.230978	84.5141	6	5	4	0	0	0	H6N5F4	FA3F3G3	0		0	0	1.89302	12	5.10471	43.9394
		2860.32	2860.04	0.277035	96.8641	6	5	3	0	1	0	H6N5F3L1	-	55.4217	*	69.2308	87.5	59.9824	32	61.911	27.2727
		2987.34	2987.1	0.239707	80.2472	5	4	2	2	1	0	H5N4F2E2L1	-	24.0964		15.3846	12.5	7.63812	8	4.97382	0
		3114.41	3114.13	0.279764	89.8368	5	4	1	2	2	0	H5N4F1E2L2	H5N4F1E2L2	10.8434		7.69231	0	1.65089	12	0.78534	6.06061
44	12.03	2936.43	2936.09	0.335606	114.304	6	6	4	0	0	0	H6N6F4	FA4F3G3	25	*	100	100	95.0935	92.4242	91.8956	64.2105
		2987.51	2987.07	0.445092	149.006	6	5	2	0	2	0	H6N5F2L2	FA3F1G3S[3,3]2	49.1935				1.16822	3.0303	1.96886	6.84211
45	12.1	2936.3	2936.09	0.202606	69.0052	6	6	4	0	0	0	H6N6F4	FA4F3G3	0				55.9409	60	78.972	*
		2979.3	2979.1	0.200792	67.4003	7	6	1	1	0	0	H7N6F1E1	A4F1G4S[6]1	14.3791				6.82206	40	4.20561	0
		2987.7	2987.1	0.595707	199.426	5	4	2	2	1	0	H5N4F2E2L1	FA2F1G2S[3,6,6]3	18.3007				6.96418	0	4.51713	0
		3063.23	3063.12	0.111663	36.4539	6	6	3	0	1	0	H6N6F3L1	-	25.4902	*	*	*	22.3422	0	9.19003	0
		3114.49	3114.09	0.395149	126.891	6	5	1	0	3	0	H6N5F1L3	-	25.4902				1.76236	0	0.623053	0
46	12.17	2512	2511.86	0.138791	55.2541	12	2	0	0	0	0	H12N2	-	0				1.99904	12	3.40716	0
		2906.52	2906.08	0.43917	151.121	6	5	3	1	0	0	H6N5F3E1	FA3F2G3S[6]1	19.7425				33.5983	32	25.5537	0.541455
		3063.39	3063.12	0.265663	86.7295	6	6	3	0	1	0	H6N6F3L1	-	7.29614				24.0125	0	34.5826	0
		3114.67	3114.13	0.538764	173.006	5	4	1	2	2	0	H5N4F1E2L2	H5N4F1E2L2	53.2189	*	*	*	7.4422	0	3.74787	0
		3139.58	3139.17	0.404233	128.771	6	7	4	0	0	0	H6N7F4	FA4F3BG3	0				6.11753	40	10.3918	84.264
		3190.82	3190.15	0.66872	209.62	6	6	2	0	2	0	H6N6F2L2	-	12.4464				18.0154	0	7.49574	0
47	12.33	2936.35	2936.09	0.258606	88.0782	6	6	4	0	0	0	H6N6F4	-	0		0	0	14.329	55.5556	25.2632	0
		3033.39	3033.11	0.278227	91.7301	6	5	2	1	1	0	H6N5F2E1L1	FA3F1G3S[3,6]2	53.9823	*	30	0	3.93716	0	4.5614	0
		3139.58	3139.17	0.404233	128.771	6	7	4	0	0	0	H6N7F4	-	0		0	0	2.02536	44.4444	10.5263	43.5897
		3236.11	3236.19	-0.0801451	-24.7653	6	6	2	1	1	0	H6N6F2E1L1	-	12.3894		20	0	3.2368	0	3.85965	0
		3266.71	3266.2	0.51429	157.458	6	7	3	0	1	0	H6N7F3L1	FA4F2BG3S[3]1	24.5575		50	100	55.8395	0	44.9123	51.2821
48	12.4	3179.47	3179.17	0.305319	96.0373	6	5	3	1	1	0	H6N5F3E1L1	FA3F2G3S[3,6]2	63.8821	*	*	*	48.1308	50	63.5	0
		3317.41	3317.17	0.240777	72.5849	6	6	1	0	3	0	H6N6F1L3	FA3BG3S[3,3,3]3	4.4226				16.8692	33.3333	4	25
		3393.48	3393.23	0.257347	75.8414	6	7	2	0	2	0	H6N7F2L2	-	7.86241				0	16.6667	0	37.5
		3394.6	3394.29	0.305327	89.9531	4	9	3	1	0	0	H4N9F3E1	-	0				16.7757	0	7.5	0
		3421.65	3421.27	0.377814	110.431	5	10	1	0	1	0	H5N10F1L1	-	0				0.186916	0	0	12.5
		3440.11	3440.25	-0.143871	-41.8198	3	9	1	0	3	0	H3N9F1L3	-	0				0.0934579	0	0	12.5
		3510.18	3510.34	-0.158017	-45.0147	4	8	3	2	0	0	H4N8F3E2	-	0				0.373832	0	0	12.5
49	12.48	3133.53	3133.13	0.405183	129.322	6	5	3	0	2	0	H6N5F3L2	-	0				9.60334		10	0
		3139.42	3139.17	0.246233	78.4389	6	7	4	0	0	0	H6N7F4	-	*	*	*	*	75.3653	*	70	0
		3266.49	3266.2	0.29329	89.7956	6	7	3	0	1	0	H6N7F3L1	-	0				5.63674		10	8.14815
50	12.59	3098.24	3098.15	0.0887824	28.6566	7	6	4	0	0	0	H7N6F4	-	*	*	*	*	24.0672	90.9091	19.6078	*
		3306.64	3306.19	0.445376	134.709	6	5	2	1	2	0	H6N5F2E1L2	-					13.806	0	17.6471
		3336.64	3336.21	0.433811	130.031	6	6	3	0	2	0	H6N6F3L2	-					21.6418	0	35.2941
		3382.64	3382.25	0.395946	117.066	6	6	3	1	1	0	H6N6F3E1L1	-					18.2836	0	21.5686
51	12.68	2993.57	2993.11	0.455142	152.063	6	7	3	0	0	0	H6N7F3	-	37.5	*	*	*	0	0	0	0
		3009.82	3009.11	0.708227	235.361	7	7	2	0	0	0	H7N7F2	-	25				0	0	0	0
		3098.44	3098.15	0.294782	95.148	7	6	4	0	0	0	H7N6F4	-	0				28.4884	100	100	0
		3225.5	3225.17	0.322839	100.1	7	6	3	0	1	0	H7N6F3L1	-	0				27.3256	0	0	60
		3266.48	3266.2	0.28229	86.4277	6	7	3	0	1	0	H6N7F3L1	-	37.5				0	0	0	0
		3301.5	3301.23	0.27041	81.912	7	7	4	0	0	0	H7N7F4	-	0				26.7442	0	0	0
		3393.59	3393.26	0.328962	96.9455	5	6	2	2	1	0	H5N6F2E2L1	-	0				1.74419	0	0	20
		3429.12	3428.29	0.828081	241.544	6	6	3	2	0	0	H6N6F3E2	-	0				4.65116	0	0	20
52	12.71-12.99	2707.72	2707.98	-0.258387	-95.4169	8	4	3	0	0	0	H8N4F3	-	11.3475				0		0	0
		3206.33	3206.18	0.15442	48.1631	6	5	1	2	1	0	H6N5F1E2L1	-	12.766				16.0034		27.4232	9.09091
		3225.62	3225.13	0.489121	151.659	5	5	1	0	4	0	H5N5F1L4	-	4.25532				7.70533		4.37352	10.9091
		3352.51	3352.24	0.276511	82.4855	6	5	2	2	1	0	H6N5F2E2L1	FA3F1G3S[3,6,6]3	37.5887	*	*	*	23.5394	*	21.8676	27.2727
		3428.62	3428.25	0.370467	108.063	7	7	3	0	1	0	H7N7F3L1	-	8.51064				5.08044		2.12766	16.3636
53	12.99-13.22	3019.44	3019.09	0.342878	113.57	7	4	0	2	1	0	H7N4E2L1	H7N4E2L1				0	0			89.881
		3098.42	3098.15	0.271782	87.7242	7	6	4	0	0	0	H7N6F4	A4F4G4				0	5.88235			10.119
		3417.22	3417.27	-0.0519343	-15.1976	7	6	4	1	0	0	H7N6F4E1	FA4F3G4S[6]1				0	19.6078			0
		3479.62	3479.23	0.389953	112.08	7	6	1	0	3	0	H7N6F1L3	FA4G4S[3,3,3]3	*	*	*	100	30.9804	*	*	0
54a	13.22-13.44	3098.42	3098.15	0.271782	87.7242	7	6	4	0	0	0	H7N6F4	A4F4G4	0		0	0	0.502513	0.318471	0	13.6441
		3244.13	3244.2	-0.0701264	-21.6159	7	6	5	0	0	0	H7N6F5	FA4F4G4	0		0	0	25.1974	71.6561	40	66.6949
		3370.95	3371.18	-0.236788	-70.2388	5	5	2	0	4	0	H5N5F2L4	FA3F1G2S[3,3,8,8]4	45.7143	*	70	81.8182	53.4099	22.9299	41.7391	0
		3497.67	3498.29	-0.626398	-179.058	6	5	3	2	1	0	H6N5F3E2L1	FA3F2G3S[3,6,6]3	20		30	13.6364	12.6346	0.955414	11.3043	0
		3525.78	3525.27	0.516088	146.397	7	6	1	1	2	0	H7N6F1E1L2	-	12.8571		0	0	1.36396	0.318471	2.6087	0
54b	13.44-13.53	3448.03	3447.24	0.797783	231.427	5	6	3	0	3	0	H5N6F3L3	-	0			0	0	28.5714	1.97368	72.9885
		3498.67	3498.29	0.375602	107.367	6	5	3	2	1	0	H6N5F3E2L1	FA3F2G3S[3,6,6]3	34.4681			64.7059	45.5711	42.8571	55.9211	0
		3574.73	3574.26	0.46284	129.492	5	6	2	0	4	0	H5N6F2L4	-	24.6809			23.5294	16.8998	28.5714	20.3947	3.44828
		3701.61	3701.37	0.233229	63.0116	6	6	3	2	1	0	H6N6F3E2L1	-	20.8511			11.7647	17.366	0	5.92105	0
55	13.53-13.63	3625.64	3625.28	0.353045	97.3839	7	6	2	0	3	0	H7N6F2L3	FA4F1G4S[3,3,3]3	58.871	*	*	100	64.8662	60	53.9216	*
		3753.3	3752.31	0.986101	262.798	7	6	1	0	4	0	H7N6F1L4	-	13.7097			0	2.15105	20	2.94118
		3798.31	3798.35	-0.0457633	-12.0482	7	6	1	1	3	0	H7N6F1E1L3	FA4G4S[3,3,3,6]4	16.9355			0	7.83939	0	7.84314
		3828.69	3828.36	0.326672	85.3294	7	7	2	0	3	0	H7N7F2L3	-	10.4839			0	7.74379	20	7.84314
56	13.63-13.89	3359.58	3360.21	-0.627189	-186.652	5	4	3	1	3	0	H5N4F3E1L3	-	17.7211			0	0	0	3.75427
		3671.71	3671.36	0.347794	94.7316	6	5	2	3	1	0	H6N5F2E3L1	-	23.8821			0	13.354	0	8.87372
		3752.51	3752.31	0.195101	51.995	7	6	1	0	4	0	H7N6F1L4	FA4G4S[3,3,3,3]4	32.428	*	*	100	15.2174	0	12.9693	*
		3817.74	3817.42	0.315885	82.7484	6	5	3	3	1	0	H6N5F3E3L1	-	3.74296			0	35.0932	*	42.6621
57	13.89-14.02	3405.81	3406.25	-0.438054	-128.603	5	4	3	2	2	0	H5N4F3E2L2	-	8.65385				4.20561		35.5932
		3798.56	3798.35	0.207237	54.5596	7	6	1	1	3	0	H7N6F1E1L3	-	69.2308	*	*	*	5.14019		6.77966
		3817.7	3817.42	0.279885	73.3179	6	5	3	3	1	0	H6N5F3E3L1	-	3.84615				51.4019	*	1.69492
		3944.91	3944.41	0.498328	126.338	7	6	2	1	3	0	H7N6F2E1L3	FA4F1G4S[3,3,3,6]4	12.5				35.0467		49.1525	*
58	14.02-14.11	3532.04	3531.27	0.76942	217.888	5	7	0	1	3	0	H5N7E1L3	-	0				0
		3798.83	3798.35	0.475237	125.116	7	6	1	1	3	0	H7N6F1E1L3	-	0				0
		4071.87	4072.51	-0.633635	-155.588	5	8	2	2	2	0	H5N8F2E2L2	-	100	*	*	*	100	*	*	*
* In samples where data is missing for some peaks, the dominant structure for those peaks was imputed from equivalent peaks in similar samples and is denoted with a white asterisk.
