## Supplementary Table 4 for "Human-specific features and developmental dynamics of the brain N-glycome"

### Sheet: Core brain N-glycans
Glycan peak	Measured monoisotopic mass (Da)	Delta (Da)	Error (ppm)	Theoretical mass [M+H+]+ (Da)	GU value	Theoretical mass [M:2AB+Na+]+ (Da)	Monosacch comp.					Composition
							H	N	F	E	L
1	1199.47	0.0242925	20.2532	1058.44	4.69	1199.44	3	2	1	0	0	H3N2F1
	1256.49	0.0298288	23.7403	1115.47		1256.47	3	3	0	0	0	H3N3
2	1215.43	-0.0086221	-7.09382	1074.44	4.91	1215.44	4	2	0	0	0	H4N2
3	1402.58	0.05292	37.732	1261.52	5.1	1402.52	3	3	1	0	0	H3N3F1
	1459.55	0.00545628	3.73835	1318.54		1459.54	3	4	0	0	0	H3N4
4	1361.51	0.0164691	12.0963	1220.5	5.26	1361.5	4	2	1	0	0	H4N2F1
	1418.54	0.0180054	12.6931	1277.52		1418.52	4	3	0	0	0	H4N3
5	1605.59	-0.0174525	-10.8698	1464.6	5.48	1605.6	3	4	1	0	0	H3N4F1
	1662.61	-0.0159162	-9.57296	1521.62		1662.62	3	5	0	0	0	H3N5
6	1377.51	0.0195545	14.1957	1236.49	5.71	1377.49	5	2	0	0	0	H5N2
7	1808.68	0.00317496	1.7554	1667.68	5.84	1808.68	3	5	1	0	0	H3N5F1
8	1865.72	0.0197112	10.565	1724.7	6.01	1865.7	3	6	0	0	0	H3N6
9	1767.69	0.0327241	18.5127	1626.66	6.18	1767.66	4	4	1	0	0	H4N4F1
11	1539.56	0.0197311	12.8162	1398.54	6.47	1539.54	6	2	0	0	0	H6N2
	1783.8	0.149809	83.9904	1642.65		1783.65	5	4	0	0	0	H5N4
	1970.89	0.155352	78.8293	1829.73		1970.73	4	5	1	0	0	H4N5F1
	2011.91	0.151802	75.4575	1870.76		2011.76	3	6	1	0	0	H3N6F1
12	1539.81	0.265731	172.604	1398.54	6.59	1539.54	6	2	0	0	0	H6N2
	1971.08	0.342352	173.718	1829.73		1970.73	4	5	1	0	0	H4N5F1
13	1726.67	0.0412732	23.9039	1585.63	6.7	1726.63	5	3	1	0	0	H5N3F1
	1783.67	0.0198094	11.1061	1642.65		1783.65	5	4	0	0	0	H5N4
	1970.75	0.0153515	7.78976	1829.73		1970.73	4	5	1	0	0	H4N5F1
14	1970.93	0.195352	99.1263	1829.73	6.92	1970.73	4	5	1	0	0	H4N5F1
15	1913.88	0.166815	87.1684	1772.71	7.04	1913.71	4	4	2	0	0	H4N4F2
	1970.89	0.154352	78.3218	1829.73		1970.73	4	5	1	0	0	H4N5F1
16	1929.88	0.168901	87.5265	1788.71	7.2	1929.71	5	4	1	0	0	H5N4F1
17	2116.8	0.00644275	3.04364	1975.79	7.46	2116.79	4	5	2	0	0	H4N5F2
18	1701.85	0.254908	149.805	1560.6	7.65	1701.6	7	2	0	0	0	H7N2
	1872.95	0.268364	143.304	1731.69		1872.69	5	3	2	0	0	H5N3F2
19	2075.72	-0.0480082	-23.1279	1934.77	7.82	2075.77	5	4	2	0	0	H5N4F2
21	1888.83	0.14745	78.0702	1747.68	8.25	1888.68	6	3	1	0	0	H6N3F1
22	2091.8	0.0390772	18.6815	1950.76	8.3	2091.76	6	4	1	0	0	H6N4F1
	2319.99	0.11707	50.4641	2178.87		2319.87	4	6	2	0	0	H4N6F2
23	1863.55	-0.104916	-56.2959	1722.65	8.57	1863.65	8	2	0	0	0	H8N2
	2278.93	0.0876193	38.449	2137.85		2278.85	5	5	2	0	0	H5N5F2
24	1863.69	0.0440842	23.6548	1722.65	8.74	1863.65	8	2	0	0	0	H8N2
25	2034.9	0.163541	80.3744	1893.74	8.8	2034.74	6	3	2	0	0	H6N3F2
26	2238.02	0.197168	88.1074	2096.82	8.98	2237.82	6	4	2	0	0	H6N4F2
27	2248.95	0.118184	52.5534	2107.83	9.05	2248.83	5	4	1	1	0	H5N4F1E1
28	2221.78	-0.040917	-18.4159	2080.82	9.2	2221.82	5	4	3	0	0	H5N4F3
	2237.76	-0.0578316	-25.8428	2096.82		2237.82	6	4	2	0	0	H6N4F2
	2482.03	0.105247	42.4053	2340.92		2481.92	5	6	2	0	0	H5N6F2
29	2025.84	0.135261	66.7723	1884.7	9.49	2025.7	9	2	0	0	0	H9N2
	2222	0.172083	77.4513	2080.82		2221.82	5	4	3	0	0	H5N4F3
30	2025.78	0.0722608	35.672	1884.7	9.59	2025.7	9	2	0	0	0	H9N2
	2424.95	0.0437105	18.0257	2283.9		2424.9	5	5	3	0	0	H5N5F3
33	2628.2	0.217338	82.7015	2486.98	10.17	2627.98	5	6	3	0	0	H5N6F3
	2754.94	-0.070605	-25.6279	2614.01		2755.01	5	6	2	0	1	H5N6F2L1
34	2597.99	0.0229027	8.8156	2456.97	10.31	2597.97	5	5	2	1	0	H5N5F2E1
	2627.96	-0.023662	-9.00386	2486.98		2627.98	5	6	3	0	0	H5N6F3
	2755.08	0.073395	26.6406	2614.01		2755.01	5	6	2	0	1	H5N6F2L1
37	2790.18	0.141515	50.7214	2649.04	10.73	2790.04	6	6	3	0	0	H6N6F3
42	2733.22	0.204978	75.0008	2592.01	11.72	2733.01	6	5	4	0	0	H6N5F4
	3063.46	0.342663	111.867	2922.12		3063.12	6	6	3	0	1	H6N6F3L1
43	2860.32	0.277035	96.8641	2719.04	11.92	2860.04	6	5	3	0	1	H6N5F3L1
44	2936.43	0.335606	114.304	2795.09	12.03	2936.09	6	6	4	0	0	H6N6F4
	3063.34	0.224663	73.3444	2922.12		3063.12	6	6	3	0	1	H6N6F3L1
46	2906.52	0.43917	151.121	2765.08	12.17	2906.08	6	5	3	1	0	H6N5F3E1
50	3098.24	0.0887824	28.6566	2957.15	12.59	3098.15	7	6	4	0	0	H7N6F4
	3336.64	0.433811	130.031	3195.21		3336.21	6	6	3	0	2	H6N6F3L2
