## Supplementary Table 7 for "Human-specific features and developmental dynamics of the brain N-glycome"

### Sheet: Adult specimens
Derived trait		Chromatographic peak
		Human				Chimpanzee				Macaque				Rat
		dlPFC	HIP	STR	CBC	dlPFC	HIP	STR	CBC	dlPFC	HIP	STR	CBC	dlPFC	HIP	STR	CBC
Antennary fucose		14,15,17,19,20,21,22,25,26,28,29,31,32,33,37,38,39,40,41,42,43,44,45,46,47,48,49,50,51,52,54,55,56,57,58	14,15,17,19,21,22,23,25,26,28,29,31,32,33,36,37,38,39,41,42,43,44,45,46,47,48,50,51,54,55,40,49,52,56,57,58	14,15,17,19,20,21,22,25,26,28,29,31,32,33,36,37,38,42,43,44,45,46,47,48,49,50,51,54,55,56,57,39,58	14,15,17,19,20,21,22,23,25,26,28,29,32,33,25,37,38,39,42,43,44,46,47,48,49,51,52,54,45,50,55,57	14,15,17,19,21,22,25,26,27,28,29,31,32,33,34,36,37,38,39,42,43,44,45,47,52,54,55,40,41,46,48,49,50,51,57,58	14,15,17,19,21,22,23,25,26,28,29,31,32,33,34,36,37,38,39,41,42,43,44,45,46,47,48,51,52,54,55,57,40,49,50,58	14,15,17,19,21,22,23,25,26,28,29,32,33,34,37,38,39,40,41,42,43,44,45,46,47,48,49,51,54,39,50,52,55,57,58	14,15,17,19,20,21,22,25,26,27,28,29,31,32,33,36,38,39,40,41,42,43,44,45,46,47,48,50,51,52,54,55,57	14,15,17,19,21,22,23,25,26,27,28,29,31,32,33,34,35,37,38,39,40,41,42,43,44,45,46,47,49,50,51,52,53,54,55,56,57	14,15,17,19,22,23,25,26,27,28,29,31,32,33,34,35,36,37,38,39,40,41,42,43,44,45,46,47,48,49,50,51,52,54,55,56,57,58	14,15,17,19,21,22,23,25,26,27,28,29,31,32,33,34,37,38,39,42,43,45,46,41,44,47,48,49,50,51,52,54,55,56,57,58	14,15,17,19,20,21,22,25,26,27,28,29,32,33,34,37,38,39,40,41,42,44,45,46,47,48,49,51,52,54,57,50	14,15,17,20,21,22,25,26,27,28,29,31,32,33,34,36,37,38,39,40,41,42,44,45,47,51,52,53,54,58,19,46,48,49,50	14,15,17,21,22,25,26,27,33,34,37,41,43,44,45,46,50,51,52,54,58,19,28,31,32,38,40,42,47,48,49,36,53,	14,15,17,19,20,21,22,25,26,27,28,31,32,33,34,37,38,39,40,41,42,43,45,46,47,48,49,51,52,50,58	14,15,17,19,21,22,25,26,27,28,32,33,34,36,39,40,41,42,44,45,46,47,48,50,52,54,55,38,43,51,58
Core fucose		1,3,4,5,7,9,10,11,13,14,15,16,17,19,20,22,25,26,27,28,29,31,32,33,37,38,39,40,41,42,43,44,45,46,47,48,49,50,51,52,53,54,55,56,57,58	1,3,4,5,7,8,9,10,11,13,15,16,17,19,20,22,23,25,26,27,28,29,31,32,33,36,37,38,39,41,42,43,44,45,46,47,48,50,51,54,55,40,49,52,53,56,57,58	1,3,4,5,7,8,9,10,11,13,15,16,17,19,20,22,25,26,27,28,29,31,32,33,36,37,38,40,41,42,43,44,45,46,47,48,49,50,51,52,54,55,56,57,39,53,58	3,4,5,7,9,11,15,16,17,19,20,22,23,25,26,27,28,29,32,33,35,37,38,39,40,41,42,43,44,46,47,48,49,51,52,54,45,50,55,56,57,58	1,3,4,5,7,9,10,11,13,15,16,17,19,22,25,26,27,28,29,31,32,33,34,36,37,38,39,42,43,44,45,47,52,54,55,40,41,46,48,49,50,51,53,56,57,58	1,3,4,7,9,11,13,15,16,17,19,20,22,23,25,26,27,28,29,31,32,33,34,36,37,38,39,41,42,43,44,45,46,47,48,51,52,53,54,55,56,57,40,49,50,58	1,3,4,5,7,9,10,11,13,15,16,17,19,20,22,23,25,26,27,28,29,32,33,34,37,38,39,40,41,42,43,44,45,46,47,48,49,51,54,39,50,52,53,55,56,57,58	1,3,4,5,7,8,9,11,13,15,16,17,19,21,22,25,26,27,28,29,31,32,33,36,37,38,39,40,41,42,43,44,45,46,47,48,49,50,51,52,54,55,56,57,58	1,3,4,5,7,8,9,10,11,13,15,16,17,19,22,23,25,26,27,28,29,31,32,33,34,35,37,38,39,40,41,42,43,44,45,46,47,48,49,50,51,52,53,54,55,56,57	1,3,4,5,7,9,10,11,13,15,16,17,19,20,21,22,23,25,26,27,28,29,31,32,33,34,35,36,3,38,39,40,41,42,43,44,45,46,47,48,49,50,51,52,53,54,55,56,57,58	1,3,4,5,7,9,11,13,15,16,17,19,20,22,23,25,26,28,29,31,32,33,34,37,38,39,42,43,45,46,8,40,41,44,47,48,49,50,51,52,53,54,55,56,57,58	1,3,4,5,7,8,9,11,15,16,17,19,21,22,25,26,27,28,29,32,33,34,36,37,38,39,40,41,42,43,44,45,46,47,48,49,51,52,53,54,55,56,57,58,50	1,2,4,5,7,8,9,10,13,15,16,17,20,22,25,26,27,28,29,31,32,33,34,36,37,38,39,40,41,42,44,45,47,51,52,53,54,58,19,43,46,48,49,50,55,56,57	1,2,4,5,7,8,9,13,15,16,17,20,22,25,26,27,33,34,37,39,41,43,44,45,46,50,51,52,54,58,19,28,31,32,38,40,42,47,48,49,36,53,54,57,55	1,2,4,5,7,8,9,13,15,16,17,19,20,21,22,25,26,27,28,31,32,33,34,37,38,39,40,41,42,43,44,45,46,47,48,49,51,52,53,54,55,57,50,56,58	4,5,7,8,9,13,15,16,17,19,20,21,22,25,26,27,28,32,33,34,36,37,39,40,41,42,44,45,46,47,48,49,50,52,53,54,55,56,57,1,38,51
Fucosylated		1,3,4,5,7,9,10,11,13,14,15,16,17,19,20,21,22,25,26,27,28,29,31,32,33,37,38,39,40,41,42,43,44,45,46,47,48,49,50,51,52,53,54,55,56,57,58	1,3,4,5,7,8,9,10,11,13,14,15,16,17,19,20,21,22,23,25,26,27,28,29,31,32,33,36,37,38,39,41,42,43,44,45,46,47,48,50,51,54,55,40,49,52,53,56,57,58	1,3,4,5,7,8,9,10,11,13,14,15,16,17,19,20,21,22,25,26,27,28,29,31,32,33,36,37,38,40,41,42,43,44,45,46,47,48,49,50,51,52,54,55,56,57,39,53,58	3,4,5,7,9,11,14,15,16,17,19,20,21,22,23,25,26,27,28,29,32,33,35,37,38,39,40,41,42,43,44,46,47,48,49,51,52,54,45,50,55,56,57,58	1,3,4,5,7,9,10,11,13,14,15,16,17,19,21,22,25,26,27,28,29,31,32,33,34,36,37,38,39,42,43,44,45,47,52,54,55,40,41,46,48,49,50,51,53,56,57,58	1,3,4,7,9,11,13,14,15,16,17,19,20,21,22,23,25,26,27,28,29,31,32,33,34,36,37,38,39,41,42,43,44,45,46,47,48,51,52,53,54,55,56,57,40,49,50,58	1,3,4,5,7,9,10,11,13,14,15,16,17,19,20,21,22,23,25,26,27,28,29,32,33,34,37,38,39,40,41,42,43,44,45,46,47,48,49,51,54,39,50,52,53,55,56,57,58	1,3,4,5,7,8,9,11,13,14,15,16,17,19,20,21,22,25,26,27,28,29,31,32,33,36,37,38,39,40,41,42,43,44,45,46,47,48,49,50,51,52,54,55,56,57,58	1,3,4,5,7,8,9,10,11,13,14,15,16,17,19,21,22,23,25,26,27,28,29,31,32,33,34,35,37,38,39,40,41,42,43,44,45,46,47,48,49,50,51,52,53,54,55,56,57	1,3,4,5,7,9,10,11,13,14,15,16,17,19,20,21,22,23,25,26,27,28,29,31,32,33,34,35,36,37,38,39,40,41,42,43,44,45,46,47,48,49,50,51,52,53,54,55,56,57,58	1,3,4,5,7,9,11,13,14,15,16,17,19,20,21,22,23,25,26,27,28,29,31,32,33,34,37,38,39,42,43,45,46,8,40,41,44,47,48,49,50,51,52,53,54,55,56,57,58	1,3,4,5,7,8,9,11,14,15,16,17,19,20,21,22,25,26,27,28,29,32,33,34,36,37,38,39,40,41,42,43,44,45,46,47,48,49,51,52,53,54,55,56,57,58,50	1,2,4,5,7,8,9,10,13,14,15,16,17,20,21,22,25,26,27,28,29,31,32,33,34,36,37,38,39,40,41,42,44,45,47,51,52,53,54,58,19,43,46,48,49,50,55,56,57	1,2,4,5,7,8,9,13,14,15,16,17,20,21,22,25,26,27,33,34,37,39,41,43,44,45,46,50,51,52,54,58,19,28,31,32,38,40,42,47,48,49,36,53,54,57,55	1,2,4,5,7,8,9,13,14,15,16,17,19,20,21,22,25,26,27,28,31,32,33,34,37,38,39,40,41,42,43,45,46,47,48,49,51,52,53,54,55,57,50,56,58	4,5,7,8,9,13,14,15,16,17,19,20,21,22,25,26,27,28,32,33,34,36,37,39,40,41,42,44,45,46,47,48,49,50,52,53,54,55,56,57,1,38,43,51,58
Bisecting GlcNAc		5,7,11,17,19,22,37,47,49	5,7,17,19,22,23,37,46	5,7,11,17,19,22,37,47,49	1,5,7,11,13,17,19,22,23,37,46,47,48,49	5,7,11,17,19,22	5,7,17,19,22,23,47	5,7,11,17,19,22,23,40,47,49	5,7,11,17,19,22,36,40,46,47,48,49	5,7,11,17,19,22,23,40,41,42,47,49,58	5,7,8,10,11,13,17,19,22,23,40,41,42,47,48,49	5,7,11,17,19,22,23,42,41,47	5,7,11,13,17,19,22,37,40,42,46,47,48,49	3,5,7,17,27,47,19	3,5,7,17,19,47	3,5,7,17,19,27,47	3,5,7,17,19,42
Complex		7,8,9,10,11,13,14,15,17,20,22,27,28,29,31,32,33,34,37,38,39,40,41,42,43,44,45,46,47,48,49,50,51,52,53,54,55,56,57,58	7,9,10,11,13,14,15,17,22,23,27,28,29,31,32,33,34,36,37,38,39,41,42,43,44,45,46,47,48,50,51,54,55,40,49,52,53,56,57,58	7,9,10,11,13,14,15,17,20,22,27,28,29,31,32,33,34,36,37,38,40,41,42,43,44,45,46,47,48,49,50,51,52,54,55,56,57,39,53,58	7,8,9,11,14,15,17,20,22,23,27,28,29,33,35,37,38,39,40,41,42,43,44,46,47,48,49,51,52,54,34,45,50,55,56,57,58	7,8,9,10,11,13,14,15,17,22,25,27,28,29,31,32,33,34,36,37,38,39,42,43,44,45,47,52,54,55,40,41,46,48,49,50,51,53,56,57,58	7,8,9,11,13,14,15,17,22,23,27,29,31,32,33,34,36,37,38,39,41,42,43,44,45,46,47,48,51,52,53,54,55,56,57,40,49,50,58	7,8,9,10,11,13,14,15,17,19,22,23,27,28,29,32,33,34,37,38,39,40,41,42,43,44,45,46,47,48,49,51,54,39,50,52,53,55,56,57,58	7,9,11,13,14,15,17,21,22,25,27,29,31,32,33,34,36,37,38,39,40,41,42,43,44,45,46,47,48,49,50,51,52,54,55,56,57,58	7,9,10,11,14,15,17,22,23,27,28,29,31,32,33,34,35,37,38,39,40,41,42,43,44,45,46,47,48,49,50,51,52,53,54,55,56,57,58	7,8,9,10,11,13,14,15,17,21,22,23,29,31,32,33,34,35,36,37,38,39,40,41,42,43,43,44,45,46,47,48,49,50,51,52,53,54,55,56,57,58	7,9,11,13,14,15,17,22,27,28,29,31,32,33,34,37,38,39,40,42,43,45,46,41,44,47,48,49,50,51,52,53,54,55,56,57,58	7,9,11,14,15,17,21,22,27,28,29,32,33,34,36,37,38,39,40,41,42,43,44,45,46,47,48,49,51,52,53,54,55,56,58,50	7,9,10,14,15,17,22,27,28,29,31,32,33,34,36,37,38,39,40,41,42,44,45,47,51,52,53,54,58,43,46,48,49,50,55,56,57	7,9,14,15,17,22,27,33,34,37,39,41,43,44,45,46,50,51,52,58,28,31,32,38,40,42,47,48,49,36,53,54,57,55	7,9,14,15,17,21,22,27,28,31,32,33,34,37,38,39,40,41,42,43,44,45,46,47,48,49,51,52,53,54,55,57,50,56,58	7,9,14,15,17,21,22,27,32,33,34,36,37,39,40,41,42,44,45,46,47,48,49,50,52,53,54,55,56,57,38,43,51,58
High branching		8,10,11,13,14,22,31,32,33,37,38,39,40,41,42,43,44,45,46,47,48,49,50,51,52,53,54,55,56,57,58	10,11,13,14,22,28,31,32,33,37,38,39,41,42,43,44,45,46,47,48,50,51,54,55,40,49,52,53,56,57,58	10,11,13,14,22,31,32,33,37,38,40,41,42,43,44,45,46,47,48,49,50,51,52,54,55,56,57,39,53,58	8,11,14,22,32,33,35,37,38,39,40,41,42,43,44,46,47,48,49,51,52,54,45,50,55,56,57,58	8,10,11,13,14,22,27,28,31,32,33,34,38,39,42,43,44,45,47,52,54,55,40,41,46,48,49,50,51,53,56,57,58	8,11,13,14,22,31,32,33,34,38,39,41,42,43,44,45,46,47,48,51,52,53,54,55,56,57,40,49,50,58	8,10,11,13,14,22,28,32,33,34,37,38,39,40,41,42,43,44,45,46,47,48,49,51,54,39,50,52,53,55,56,57,58	11,13,14,21,22,27,31,32,33,36,38,39,40,41,42,43,44,45,46,47,48,49,50,51,52,54,55,56,57,58	10,11,14,22,27,28,31,32,33,34,35,38,39,40,41,42,43,44,45,46,47,48,49,50,51,52,53,54,55,56,57,58	11,13,14,21,22,31,32,33,34,35,38,39,40,41,42,43,44,46,47,48,49,50,51,52,53,54,55,56,57,58	11,13,14,22,31,32,33,34,38,39,40,42,43,45,46,40,41,44,47,48,49,50,51,52,53,54,55,56,57,58	11,14,21,22,27,28,32,33,34,37,38,39,40,41,42,43,44,45,46,47,48,49,51,52,53,54,55,56,58,50	10,14,22,28,31,32,33,34,37,38,39,40,41,42,44,45,47,51,52,53,54,58,43,46,48,49,50,55,56,57	14,22,27,33,34,37,39,41,43,44,45,46,50,51,52,54,58,28,31,32,38,40,42,47,48,49,53,54,57,55	14,21,22,31,33,34,37,38,39,40,41,42,43,44,45,46,47,48,49,51,52,53,54,55,57,50,56,58	14,21,22,27,33,34,36,39,40,41,42,44,45,46,47,48,49,50,52,53,54,55,56,57,38,43,51,58
Truncated		3,5	3,5	3,5	1,3,5	3,5	3,5	3,5	3,5	3,5	3,5	3,5	3,5	2,3,5	2,3,5	2,3,5	3,5
Paucimannose		1,2,4	1,2,4	1,2,4	2,4	1,2,4	1,2,4	1,2,4	1,2,4	1,2,4	1,2,4	1,2,4	1,2,4	1,4	1,4	1,4	2,4,1
Hybrid		16,19,21,25,26	16,19,20,21,25,26	16,19,21,25,26	13,16,19,21,25,26	16,19,21,26	16,19,20,21,25,26	16,19,21,25,26	16,19,20,26	13,16,19,21,25,26,20	13,16,19,20,25,26,27	16,19,20,21,25,26	13,16,19,20,25,26	13,16,19,20,21,25,26	13,16,19,20,21,25,26	13,16,19,20,25,26	13,16,19,20,25,26,28
Oligomannose (total)		6,12,18,23,24,30,35,36	6,8,12,18,24,30,35,36	6,8,12,18,23,24,30,35,36	6,10,12,18,23,24,30,36	6,12,18,23,24,30,35	6,10,12,18,24,30,35	6,12,18,24,30,31,35,36	6,8,10,12,18,23,24,30,35	6,12,24,30,36,8,18	6,12,18,24,30	6,12,18,23,24,30,35,36,8,10	6,8,10,12,18,23,24,30,31,35	6,8,11,12,18,23,24,30,35	6,8,10,11,12,18,24,29,30,35,23	6,8,10,11,12,18,23,24,29,30,35,36	6,8,10,11,12,18,23,24,29,30,31,35
Oligomannose (subcategories)	M5	6	6	6	6	6	6	6	6	6	6	6	6	6	6	6	6
	FM5	-	8	8	-	-	-	-	8	8	-	8	8	8	8	8	8
	M6	12	12	12	10,12	12	10,12	12	10,12	12	12	12,10	10,12	11,12	10,11,12	10,11,12	10,11,12
	M7	18	18	18	18	18	18	18	18	18	18	18	18	18	18	18	18
	M8	23,24	24	23,24	23,24	23,24	24	24	23,24	24	24	23,24	23,24	23,24	23,24	23,24	23,24
	M9	30	30	30	30	30	30	30,31	30	30	30	30	30,31	30	29,30	29,30	29,30,31
	M9+Glc	35,36	35,36	35,36	36	35	35	35,36	35	36	-	35,36	35	35	35	35,36	35
Galactosylation		9,13,14,15,17,19,20,21,22,26,27,28,29,31,32,33,34,37,38,39,40,41,42,43,44,45,46,47,48,49,50,51,52,53,54,55,56,57,58	9,10,11,13,14,15,17,19,20,21,22,23,25,26,27,28,29,31,32,33,34,36,37,38,39,41,42,43,44,45,46,47,48,50,51,54,55,40,49,52,53,56,57,58	9,13,14,15,17,19,20,21,22,25,26,27,28,29,31,32,33,34,36,37,38,40,41,42,43,44,45,46,47,48,49,50,51,52,54,55,56,57,39,53,58	9,14,15,17,19,20,21,22,23,25,26,27,28,29,32,33,35,37,38,39,40,41,42,43,44,46,47,48,49,51,52,53,54,34,45,50,55,56,57,58	9,13,14,15,17,19,21,22,25,26,27,28,29,31,32,33,34,36,37,38,39,42,43,44,45,47,52,54,55,40,41,46,48,49,50,51,53,56,57,58	9,11,13,14,15,17,19,20,21,22,23,25,26,27,28,29,31,32,33,34,36,37,38,39,41,42,43,44,45,46,47,48,51,52,53,54,55,56,57,40,49,50,58	9,13,14,15,17,19,20,21,22,23,25,26,27,28,29,32,33,34,37,39,40,41,42,43,44,45,46,47,48,49,51,54,39,50,52,53,55,56,57,58	9,13,14,15,17,19,20,21,22,25,26,27,28,29,31,32,33,34,36,37,39,40,41,42,43,44,45,46,47,48,49,50,51,52,53,54,55,56,57,58	9,13,14,15,17,19,21,22,23,25,26,27,28,29,31,32,33,34,35,37,38,39,40,41,42,43,44,45,46,47,48,49,50,51,52,53,54,55,56,57,58	8,9,10,13,14,15,17,19,20,21,22,23,25,26,27,28,29,31,32,33,34,35,36,37,38,39,40,41,42,43,44,45,46,47,48,49,50,51,52,53,53,54,55,56,57,58	9,13,14,15,17,19,20,21,22,23,25,26,27,28,29,31,32,33,34,37,38,39,40,42,43,45,46,40,41,44,47,48,49,50,51,52,53,54,55,56,57,58	9,14,15,17,19,20,21,22,25,26,27,28,29,32,33,34,36,37,38,39,40,41,42,43,44,45,46,47,48,49,51,52,53,54,55,56,57,58,50	9,14,15,17,20,21,22,25,26,27,28,29,31,32,36,37,38,39,40,42,44,45,47,51,52,53,54,58,19,43,46,48,49,50,55,56,57	9,14,15,17,20,21,22,25,26,27,34,37,39,41,43,44,45,46,50,51,52,54,58,19,28,31,32,38,40,42,47,48,49,36,53,54,57,55	9,14,15,17,19,20,21,22,25,26,27,28,31,32,34,37,38,39,40,41,42,43,44,45,46,47,48,49,51,52,53,54,55,57,50,56,58	9,14,15,17,19,20,21,22,25,26,27,32,34,36,37,39,40,41,42,44,45,46,48,49,50,52,53,54,55,56,57,38,43,51,58
α(2-3) sialic acid only		32,43,47,53,54,55	32,43,55,53	32,43,46,47,54,55,53	47,48,49,51,55,56	32,38,43,55,53,56	32,36,43,46,53,55,56	32,43,46,47,54,53,55,56	43,48,49,54,55,56	32,35,38,41,42,43,45,46,47,51,54,55	21,31,32,35,41,42,43,47,48,51,53,54,55	28,38,42,43,46,41,47,48,51,53,54,55	36,42,45,47,48,53,54	45,47,43,55,56,57	43,47,54,57,55	32,38,43,47,51,53,54,57,56	25,32,34,45,46,48,49,53,54,55,56,43
α(2-6) sialic acid only		27,34,46	27,34	27,34	27,40,41,34	46	27	27	34,37	53	34	34,40	34	41,46	46	34,46	37,42
Both α(2-3) + α(2-6)		38,48,52,56,57,58	36,48,52,56,57,58	36,38,48,50,52,56,57,58	52,53,57,58	36,37,52,48,57,58	37,38,52,57,58	48,52,57,58	52,53,57,58	48,52,56,57,58	36,38,45,50,52,56,57,58	52,56,57,58	43,52,55,56,57,58	36,58,48	58,48,36	48,52,55,58	50,52,57,58
Sialylated		27,32,34,38,43,46,47,48,52,53,54,55,56,57,58	27,32,34,36,43,48,55,52,53,56,57,58	27,32,34,36,38,43,46,47,48,50,52,54,55,56,57,53,58	27,40,41,47,48,49,51,52,53,34,55,56,57,58	32,36,37,38,43,52,55,46,48,53,56,57,58	27,32,36,37,38,43,46,52,53,55,56,57,58	27,32,43,46,47,48,54,52,53,55,56,57,58	34,37,43,48,49,52,53,54,55,56,57,58	32,35,38,41,42,43,45,46,47,48,51,52,53,54,55,56,57,58	21,31,32,34,35,36,38,41,42,43,45,47,48,50,51,52,53,54,55,56,57,58	28,34,38,42,43,46,40,41,47,48,51,52,53,54,55,56,57,58	34,36,42,43,45,47,48,52,53,54,55,56,57,58	36,41,45,47,58,43,46,48,55,56,57	43,46,58,47,48,36,54,57,55	32,34,38,43,46,47,48,51,52,53,54,55,57,56,58	25,32,34,37,42,45,46,48,49,50,52,53,54,55,56,57,43,58
Peaks imputed due to lack of data		35	40,49,52,53,56,57,58	39,53,58	34,36,45,50,55,56,57,58	40,41,46,48,49,50,51,53,56,57,58	40,49,50,58	39,50,52,53,55,56,57,58	None	None	None	8,10,40,41,44,47,48,49,50,51,52,53,54,55,56,57,58	50	19,43,46,48,49,50,55,56,57	19,23,28,31,32,36,38,40,42,47,48,49,53,55,56,57	50,56,58	1,38,43,51,58
Mean percentage of imputed data		0.0036	0.0447	0.0162	0.0722	0.0728	0.0155	0.0506	0	0	0	0.0987	0.0029	0.1109	0.1913	0.0222	0.0373
*Peaks in red text were imputed from equivalent peaks in similar samples.

### Sheet: Human specimens
Derived trait			Chromatographic peaks
			Fetal brain				Adult brain
			dlPFC	HIP	STR	CBC	dlPFC	HIP	STR	CBC
Fucosylated	Total		1,3,4,7,8,9,13,14,15,16,17,19,20,21,22,25,26,27,28,29,31,32,33,35,37,38,39,41,42,43,44,45,46,47,48,51,52,54,55,56,57,58,10,11,40,49,50,53	1,2,3,4,7,8,9,10,11,13,14,15,16,17,19,21,22,25,26,27,28,29,33,20,31,32,37,38,39,40,41,42,43,44,45,46,47,48,49,50,51,52,53,54,55,56,57,58	1,3,4,7,8,9,10,11,13,14,15,16,17,19,20,21,22,25,26,27,28,29,31,32,33,37,38,41,42,43,44,47,54,39,40,45,46,48,49,50,51,52,53,55,56,57,58	1,3,4,7,8,9,10,11,14,15,16,17,19,20,21,22,25,26,27,28,29,32,33,35,37,38,39,42,43,44,47,53,54,55,56,40,41,45,46,48,49,50,51,52,57,58	1,3,4,5,7,9,10,11,13,14,15,16,17,19,20,21,22,25,26,27,28,29,31,32,33,37,38,39,40,41,42,43,44,45,46,47,48,49,50,51,52,53,54,55,56,57,58	1,3,4,5,7,8,9,10,11,13,14,15,16,17,19,20,21,22,23,25,26,27,28,29,31,32,33,36,37,38,39,41,42,43,44,45,46,47,48,50,51,54,55,40,49,52,53,56,57,58	1,3,4,5,7,8,9,10,11,13,14,15,16,17,19,20,21,22,25,26,27,28,29,31,32,33,36,37,38,40,41,42,43,44,45,46,47,48,49,50,51,52,54,55,56,57,39,53,58	3,4,5,7,9,11,14,15,16,17,19,20,21,22,23,25,26,27,28,29,32,33,35,37,38,39,40,41,42,43,44,46,47,48,49,51,52,54,31,45,50,55,56,57,58
	Mono		1,3,4,7,8,9,13,14,16,20,21,26,27,38,46,56,57,10,11,53	1,2,3,4,7,8,9,10,11,13,14,16,21,20,38,46,53,56,57	1,2,3,4,7,8,9,10,11,13,14,16,20,21,26,27,38,46,53,56,57	1,3,4,7,8,9,10,11,14,16,20,21,37,53,56,46,57,58	1,3,4,5,7,9,10,11,13,14,16,21,27,53,56	1,3,4,5,7,8,9,10,11,13,14,16,20,21,27,36,53	1,3,4,5,7,8,9,10,11,13,14,16,21,27,52,53	3,4,5,7,9,11,14,16,21,27,40,41,56,58
	Di		15,17,19,22,25,28,32,35,44,47,52,54,55,58	15,17,19,22,25,26,27,28,32,47,52,54,55,58	15,17,19,22,25,28,32,54,52,55,58	15,17,19,22,25,26,27,28,35,38,54,55,52	15,17,19,20,22,25,26,28,38,52,54,55,58	15,17,19,22,23,25,26,28,32,55,52,58	15,17,19,20,22,25,26,32,36,38,54,55,57,58	15,17,19,20,22,23,25,26,48,52,55,57
	Tri		29,31,33,37,39,41,43,45,48,51,40	29,33,31,37,39,40,41,45,48,51	29,31,33,37,42,43,47,39,40,45,48,51	29,32,33,39,42,43,47,40,45,48,51	29,31,32,33,37,39,40,43,46,47,48,57	29,31,33,37,38,39,43,48,40,56,57	28,29,31,33,37,39,40,43,46,47,48,50,56,39	28,29,32,33,35,37,38,39,47,49,51,31
	Tetra or more		42,49,52	42,43,44,49,50	41,44,49,50	44,41,46,49,50	41,42,44,45,49,50,51	41,42,44,45,46,47,50,51,54,49	41,42,44,45,49,51	42,43,44,46,54,45,50
Bisecting GlcNAc			5,7,17,19,22,37,41,51,49,50	5,7,17,19,22,41,49,50,51	5,7,17,19,22,37,42,47,49,50,51	5,7,13,17,19,22,42,47,46,49,50,57	5,7,11,17,19,22,37,47,49	5,7,17,19,22,23,37,46	5,7,11,17,19,22,37,47,49	1,5,7,11,13,17,19,22,23,37,46,47,48,49
Complex			3,5,7,9,13,14,15,17,19,20,22,23,27,28,29,31,32,33,34,35,37,38,39,41,42,43,44,45,46,47,48,51,52,54,55,56,57,58,10,11,40,49,50,53	2,3,5,7,9,10,11,13,14,15,17,19,22,23,27,28,29,33,34,20,31,32,37,38,39,40,41,42,43,44,45,46,47,48,49,50,51,52,53,54,55,56,57,58	3,5,7,9,10,11,13,14,15,17,19,22,23,27,28,29,31,32,33,34,37,38,41,42,43,44,47,54,39,40,45,46,48,49,50,51,52,53,55,56,57,58	2,3,5,7,9,10,11,14,15,17,19,22,23,27,28,29,32,33,35,37,38,39,42,43,44,47,53,54,55,56,40,41,45,46,48,49,50,51,52,57,58	7,8,9,10,11,13,14,15,17,20,22,27,28,29,31,32,33,34,37,38,39,40,41,42,43,44,45,46,47,48,49,50,51,52,53,54,55,56,57,58	7,9,10,11,13,14,15,17,22,23,27,28,29,31,32,33,34,36,37,38,39,41,42,43,44,45,46,47,48,50,51,54,55,40,49,52,53,56,57,58	7,9,10,11,13,14,15,17,20,22,27,28,29,31,32,33,34,36,37,38,40,41,42,43,44,45,46,47,48,49,50,51,52,54,55,56,57,39,53,58	7,8,9,11,14,15,17,20,22,23,27,28,29,33,35,37,38,39,40,41,42,43,44,46,47,48,49,51,52,54,31,34,45,50,55,56,57,58
High branching			13,1422,28,31,32,33,35,37,39,41,42,43,44,45,47,48,51,52,54,55,56,57,58,10,11,40,49,50,53	10,11,13,14,22,27,28,33,31,32,37,39,40,41,42,43,44,45,47,48,49,50,51,52,53,54,55,56,57,58	10,11,13,14,22,28,31,32,33,37,41,42,43,44,47,54,39,40,45,48,49,50,51,52,53,55,56,57,58	10,11,14,22,27,28,32,33,35,38,39,42,43,44,47,53,54,55,56,40,41,45,48,49,50,51,52,57,58	8,10,11,13,14,22,31,32,33,37,38,39,40,41,42,43,44,45,46,47,48,49,50,51,52,53,54,55,56,57,58	10,11,13,14,22,28,31,32,33,37,38,39,41,42,43,44,45,46,47,48,50,51,54,55,40,49,52,53,56,57,58	10,11,13,14,22,31,32,33,37,38,39,40,41,42,43,44,45,46,47,48,49,50,51,52,54,55,56,57,39,53,58	8,11,14,22,32,33,35,37,38,39,40,41,42,43,44,46,47,48,49,51,52,54,31,45,50,55,56,57,58
Truncated			3	2,3	2,3	3	3,5	3,5	3,5	1,3,5
Paucimannose			1,2,4	1,4	1,4	1,2,4	1,2,4	1,2,4	1,2,4	2,4
Hybrid			16,19,21,25,26	16,19,21,25,26	16,19,20,21,25,26	13,16,19,20,21,25,26	16,19,21,25,26	16,19,20,21,25,26	16,19,21,25,26	13,16,19,21,25,26
Oligomannose (total)			6,8,12,18,24,30,36	6,8,12,18,24,30,35,36	6,8,12,18,24,30,35,36	6,8,12,18,24,30,31,36	6,12,18,23,24,30,35,36	6,8,12,18,24,30,35,36	6,8,12,18,23,24,30,35,36	6,10,12,18,23,24,30,36
Oligomannose (subcategories)	M5		6	6	6	6	6	6	6	6
	FM5		8	8	8	8	-	8	8	-
	M6		12	12	12	12	12	12	12	10,12
	M7		18	18	18	18	18	18	18	18
	M8		24	24	24	24	23,24	24	23,24	23,24
	M9		30	30	30	30,31	30	30	30	30
	M9+Glc		36	35,36	35,36	36	35,36	35,36	35,36	36
Galactosylation	Total		9,13,14,15,17,19,20,21,22,23,25,26,27,28,29,31,32,33,34,35,37,38,39,41,42,43,44,45,46,47,48,51,52,54,55,56,57,58,10,11,40,49,50,53	9,10,11,13,14,15,17,19,21,22,23,25,26,27,28,29,33,34,20,31,32,37,38,39,40,41,42,43,44,45,46,47,48,49,50,51,52,53,54,55,56,57,58	9,10,11,13,14,15,17,19,20,21,22,23,25,26,27,28,29,31,32,33,34,37,38,54,39,40,45,46,48,49,50,51,52,53,55,56,57,58	9,10,11,14,15,17,19,20,21,22,23,25,26,27,28,29,32,33,35,37,38,39,42,43,44,47,53,54,55,56,40,41,45,46,48,49,50,51,52,57,58	9,13,14,15,17,19,20,21,22,26,27,28,29,31,32,33,34,37,38,39,40,41,42,43,44,45,46,47,48,49,50,51,52,53,54,55,56,57,58	9,10,11,13,14,15,17,19,20,21,22,23,25,26,27,28,29,31,32,33,34,36,37,38,39,41,42,43,44,45,46,47,48,50,51,54,55,40,49,52,53,56,57,58	9,13,14,15,17,19,20,21,22,25,26,27,28,29,31,32,33,34,36,37,38,40,41,42,43,44,45,46,47,48,49,50,51,52,54,55,56,57,39,53,58	9,14,15,17,19,20,21,22,23,25,26,27,28,29,32,33,35,37,38,39,40,41,42,43,44,46,47,48,49,51,52,53,54,31,34,45,50,55,56,57,58
	Mono		9,13,14,15,17,19,20,21,22,25,26,10,11	9,10,11,13,14,15,17,19,21,22,25,26,20,37	9,10,11,13,14,15,17,19,20,21,22,25,26	9,10,11,14,15,17,19,20,21,22,25,26	9,13,14,15,17,19,20,21,22,26,37,38	9,10,11,13,14,15,17,19,20,21,22,25,26,37	9,13,14,15,17,19,20,21,22,25,26,37	9,14,15,17,19,20,21,22,25,26
	Di		23,27,28,29,31,32,33,34,35,37,38,46,54,58	23,27,28,29,33,34,31,32,38,46,54,58	23,27,28,29,31,32,33,34,37,38,46,54,58	23,27,28,29,32,33,35,37,54,46	27,28,29,31,32,33,34,52,54,58	23,27,28,29,31,32,33,34,58	27,28,29,31,32,33,34,36,38,54,58	23,27,28,29,32,33,35,37,31,34
	Tri		39,41,42,43,44,45,47,48,51,52,40,49	39,40,41,42,43,44,45,47,48,49,51,52	41,42,43,44,47,39,40,45,48,49,51,52	38,39,42,43,44,47,40,41,45,48,49,51,52,57	39,40,41,42,43,44,45,46,47,48,49,56,57	36,38,39,41,42,43,44,45,46,47,48,40,49,56,57	40,41,42,43,44,45,46,47,48,49,50,52,56,39	38,39,40,41,42,43,44,46,47,48,49,52,45
	Tetra or more		55,56,57,50,53	50,53,55,56,57	50,53,55,56,57	53,55,56,50,58	50,51,53,55	50,51,54,55,52,53	51,55,57,53	51,53,54,50,55,56,57,58
α(2-3) sialic acid only			26,32,41,43,44,45,54,55,53	32,41,43,45,53,54,55,56	26,32,42,43,54,45,53,55,56	32,38,42,43,47,53,54,55,56,45	32,43,47,53,54,55	32,43,55,53	32,43,46,47,54,55,53	47,48,49,51,55,56
α(2-6) sialic acid only			20,23,27,34,35	23,34,20	23,27,34	23,34,35,37	27,34,46	27,34	27,34	27,40,41,34
Both α(2-3) and α(2-6)			38,46,47,48,52,56,57,58	38,46,47,48,52,57,58	38,46,48,52,57,58	46,48,52,57,58	38,48,52,56,57,58	36,48,52,56,57,58	36,38,48,50,52,56,57,58	52,53,57,58
Sialylated	Total		20,23,26,27,32,34,35,38,41,43,44,45,46,47,48,52,54,55,56,57,58,53	23,34,20,32,38,41,43,45,46,47,48,52,53,54,55,56,57,58	23,26,27,32,34,38,42,43,54,45,46,48,52,53,55,56,57,58	23,32,34,35,37,38,42,43,47,53,54,55,56,45,46,48,52,57,58	27,32,34,38,43,46,47,48,52,53,54,55,56,57,58	27,32,34,36,43,48,55,52,53,56,57,58	27,32,34,36,38,43,46,47,48,50,52,54,55,56,57,53,58	27,40,41,47,48,49,51,52,53,34,55,56,57,58
	Mono	1(3) 0(6)	26,32,41,45	32,41,43,45	26,32,42,43,45	32,38,42,43,47,45	32,43,47	32,43	32,43,46,47	47,49,51
		0(3) 1(6)	20,23,27,35,43	23,20	23,27	23,35	27,46	27	27	27
	Di	2(3) 0(6)	44	-	-	-	-	-	50	48
		1(3) 1(6)	47,48	47,48	48	48	38,48	36,48	36,38,48	-
		0(3) 2(6)	34	34	34	34,37	34	34	34	40,41,34
	Tri	3(3) 0(6)	55,53	53,55	53,55	53,55	53,55	55,53	55,53	55
		2(3) 1(6)	38	38	38	-	-	-	-	-
		1(3) 2(6)	52	52	52	52	52	52	52	52,53
		0(3) 3(6)	-	-	-	-	-	-	-	-
	Tetra or more	4(3) 0(6)	54,56	54,56	54,56	54,56	54	-	54	56
		3(3) 1(6)	57	57	57	57	-	-	57	57
		2(3) 2(6)	46,58	46,58	46,58	46,58	58	58	58	58
		1(3) 3(6)	-	-	-	-	56,57	56,57	56	-
		0(3) 4(6)	-	-	-	-	-	-	-	-
Peaks imputed due to lack of data			10,11,40,49,50,53	20,31,32,37,38,39,40,41,42,43,44,45,46,47,48,49,50,51,52,53,54,55,56,57,58	39,40,45,46,48,49,50,51,52,53,55,56,57,58	40,41,45,46,48,49,50,51,52,57,58	35	40,49,52,53,56,57,58	39,53,58	31,34,36,45,50,55,56,57,58
Mean percentage of imputed data			0.0205	0.2288	0.0931	0.0754	0.0036	0.0447	0.0162	0.0852
*Peaks in red text were imputed from equivalent peaks in similar samples.
