## Supplementary Table 9 for "Human-specific features and developmental dynamics of the brain N-glycome"

### Sheet: Glycogene list
Glycogene list	Primer 1 (5' → 3')	Probe (5' → 3')	Primer 2 (5' → 3')
B3GALT2	5'-/56-FAM/TCAGTGGAG/ZEN/GAGAAGACACTGCTGC/31ABkFQ/-3'	5'-GCATTCCAGGTCATCTTTGC-3'	5'-CACATAAATGGCCTGACCAAGG-3'
B3GALT4
B3GALT5
B4GALT1	5'-/56-FAM/ACCGCACTG/ZEN/TCGCTGCCCGC/3IABkFQ/-3'	5'-CGCCCATCTTCACATTTGGG-3'	5'-CAGCCCAGTCGTGGATTCTG-3'
B4GALT2
B4GALT3
B4GALT4
B4GALT5
B4GALT6	5'-/56-FAM/CCAGGCATC/ZEN/GCCAACACATATCTCT/3IABkFQ/-3'	5'-CTTCTCCCTCTCTTCGTCCT-3'	5'-ACATTATACCTCGAGCTTGTACC-3'
B4GALT7
CHST2
FUT5
FUT8
FUT9
HEXA
HEXB	5'-/56-FAM/TCCACGGCG/ZEN/GGCCCCTCCTG/3IABkFQ/-3'	5'-CCTGGAATTCAGCAGGTTCA-3'	5'-TTCTACATCAGCCACAGCCC-3'
MAN1A2
MAN1B1
MAN1C1	5'-/56-FAM/CCGGCGTTC/ZEN/AACACCCCCAC/3IABkFQ/-3'	5'-CTTTTGAAGCTCACCACGCC-3'	5'-TACATCGGGGGACTCCTCTC-3'
MAN2A1	5'-/56-FAM/CAGGAACCC/ZEN/GCGCCGCGAGG/3IABkFQ/-3'	5'-TCAGCTAGCAAACGCTCCAA-3'	5'-CTCGCTCTACCTGATGCTGG-3'
MAN2C1
MGAT1
MGAT3
MGAT4A
MGAT4B
MGAT4C	5'-/56-FAM/TGCACAGAG/ZEN/CACTGTTGGATCTAGCTG/3IABkFQ/-3'	5'-GTGCTGTACAGAAACCGTTG-3'	5'-GATCACTCATGCTTCCAGGC-3'
MGAT5
ST3GAL1	5'-/56-FAM/ACCCCCAAG/ZEN/AGCTGCAGTGAGCA/31ABkFQ/-3'	5'-GTGACCGTCCATCTCTGGTC-3'	5'-GAAACTCCAGCGTGTCTCCA-3'
ST3GAL2
ST3GAL3
ST3GAL4
ST3GAL5
ST3GAL6
ST6GAL1
ST6GAL2	5'-/56-FAM/CGCAATCCT/ZEN/CAACTCTICCUGGGC/31ABkFQ/-3'	5'-CGCTGTCGTCATGTCTGC-3'	5'-CCCAACATCUTCTCATAACCAC-3'
ST6GALNAC1
ST6GALNAC2
ST6GALNAC3
ST6GALNAC4
ST6GALNAC5
ST6GALNAC6
ST8SIA1
ST8SIA2	5'-/56-FAM/TTGGTCAGC/ZEN/CAGTATCCGCGAAC/3IABkFQ/-3'	5'-AAGGAGCGTGTTGAGTGG-3'	5'-GGTGGGTCTTTTGATGTGGA-3'
ST8SIA3
ST8SIA4	5'-/56-FAM/TCACCATCT/ZEN/CCGATGAGTTGCGTC/3IABkFQ/-3'	5'-CGATCTGCACAATAAGTCTGCT-3'	5'-ACAAGTGACCGACTCAAAGAC-3'
ST8SIA5
ST8SIA6
