## Supplementary Table 10 for "Human-specific features and developmental dynamics of the brain N-glycome"

### Sheet: Peak abundance - development
Brain region	N-glycan peak	Mean adult abundance (% area)	Mean fetal abundance (% area)	Fold Change	P.Ttest	P.Ttest.adj	P.MW	P.MW.adj	log2FC
CBC	1	1.84	0.985	1.86802	0.0664044	0.210079	0.0936057	0.226214	0.90151
CBC	2	0.455	0.355	1.28169	0.281924	0.481289	1	1	0.358048
CBC	3	0.768333	1.335	0.575531	0.518694	0.663624	0.285714	0.464619	-0.797035
CBC	4	0.18	0.095	1.89474	0.0183141	0.0965971	0.065133	0.197279	0.921997
CBC	5	2.28167	0.895	2.54935	0.00661591	0.0479654	0.065133	0.197279	1.35013
CBC	6	12.32	10.39	1.18576	0.446543	0.625996	0.642857	0.810559	0.245807
CBC	7	8.21667	5.66	1.45171	0.0718555	0.213669	0.0714286	0.197279	0.537751
CBC	8	0.0833333	0.845	0.0986193	0.475373	0.636269	0.0856872	0.225281	-3.34199
CBC	9	1.61667	0.98	1.64966	0.00196483	0.0189934	0.0714286	0.197279	0.722169
CBC	10	0.28	0.3	0.933333	0.632698	0.780776	0.642857	0.810559	-0.0995357
CBC	11	0.326667	0.095	3.4386	0.000709159	0.00840408	0.0714286	0.197279	1.78182
CBC	12	6.53333	4.6	1.42029	0.0335357	0.144766	0.0714286	0.197279	0.506185
CBC	13	1.61333	0.655	2.4631	0.00232033	0.0212493	0.0714286	0.197279	1.30048
CBC	14	0.351667	0.59	0.596045	0.235242	0.435449	0.131296	0.285714	-0.746506
CBC	15	1.02333	1.13	0.905605	0.795362	0.864957	1	1	-0.143047
CBC	16	1.61333	0.975	1.6547	0.022001	0.109376	0.0714286	0.197279	0.72657
CBC	17	4.99333	7.085	0.704775	0.0909612	0.247301	0.0714286	0.197279	-0.504765
CBC	18	6.21	5.975	1.03933	0.848113	0.898623	1	1	0.0556546
CBC	19	2.43833	1.7	1.43431	0.189103	0.374341	0.065133	0.197279	0.520361
CBC	20	0.915	0.66	1.38636	0.000111081	0.00276116	0.065133	0.197279	0.471306
CBC	21	0.343333	0.265	1.2956	0.107058	0.282244	0.124283	0.285714	0.373618
CBC	22	0.936667	1.23	0.761518	0.219962	0.416016	0.065133	0.197279	-0.393051
CBC	23	2.48333	3.88	0.640034	0.402091	0.592913	0.142857	0.285714	-0.643779
CBC	24	2.49167	3.625	0.687356	0.189322	0.374341	0.0714286	0.197279	-0.54087
CBC	25	0.496667	0.47	1.05674	0.44686	0.625996	0.61063	0.810559	0.0796172
CBC	26	1.32	1.09	1.21101	0.304504	0.495175	0.428571	0.637363	0.27621
CBC	27	0.861667	1.02	0.844771	0.492245	0.65232	0.285714	0.464619	-0.243367
CBC	28	0.876667	0.945	0.92769	0.450451	0.625996	0.857143	1	-0.108286
CBC	29	1.385	0.89	1.55618	0.137202	0.318308	0.0714286	0.197279	0.638009
CBC	30	6.62333	7.155	0.925693	0.37017	0.575085	0.428571	0.637363	-0.111394
CBC	31	1.29833	1.305	0.994891	0.976832	0.982479	0.857143	1	-0.00738898
CBC	32	0.875	1.035	0.845411	0.0377142	0.145828	0.234804	0.419158	-0.242276
CBC	33	1.00167	1.635	0.61264	0.170247	0.356903	0.0714286	0.197279	-0.706888
CBC	34	1.85167	6.23	0.297218	0.299585	0.491772	0.0714286	0.197279	-1.75041
CBC	35	0.543333	0.61	0.89071	0.508711	0.655671	0.642857	0.810559	-0.166972
CBC	36	0.745	0.82	0.908537	0.394744	0.592913	0.737372	0.90354	-0.138383
CBC	37	1.71667	2.565	0.669266	0.157838	0.33906	0.065133	0.197279	-0.579349
CBC	38	1.24833	1.455	0.857961	0.155789	0.338841	0.642857	0.810559	-0.221016
CBC	39	1.07167	0.99	1.08249	0.669296	0.784278	0.857143	1	0.114356
CBC	40	0.3	0.3	1	1	1	1	1	-3.20343e-16
CBC	41	1.00667	0.64	1.57292	0.0471221	0.178245	0.285714	0.464619	0.653442
CBC	42	0.65	0.99	0.656566	0.251832	0.457857	0.142857	0.285714	-0.606989
CBC	43	0.913333	0.87	1.04981	0.662709	0.784278	0.614962	0.810559	0.0701261
CBC	44	0.745	0.565	1.31858	0.0847763	0.241725	0.401841	0.624288	0.39899
CBC	45	0.74	0.77	0.961039	0.857307	0.898623	0.614962	0.810559	-0.0573332
CBC	46	1.24333	0.95	1.30877	0.128423	0.312856	0.240526	0.419158	0.388214
CBC	47	1.08667	1.165	0.932761	0.625934	0.777946	1	1	-0.10042
CBC	48	1.47167	1.06	1.38836	0.0484194	0.179255	0.428571	0.637363	0.473387
CBC	49	0.471667	0.245	1.92517	0.00320082	0.0265211	0.065133	0.197279	0.944986
CBC	50	0.425	0.385	1.1039	0.549533	0.697946	0.737372	0.90354	0.142604
CBC	51	0.653333	0.52	1.25641	0.136687	0.318308	0.614962	0.810559	0.329308
CBC	52	1.26667	1.435	0.882695	0.659464	0.784278	0.642857	0.810559	-0.180014
CBC	53	0.815	0.925	0.881081	0.688261	0.784278	0.428571	0.637363	-0.182653
CBC	54	2.51	2.49	1.00803	0.940663	0.951601	0.857143	1	0.0115416
CBC	55	1.01167	1.135	0.891336	0.392813	0.592913	1	1	-0.165958
CBC	56	1.395	1.795	0.777159	0.0705063	0.213669	0.314413	0.497344	-0.363719
CBC	57	0.585	0.715	0.818182	0.214248	0.40966	1	1	-0.289507
CBC	58	0.465	0.515	0.902913	0.689623	0.784278	1	1	-0.147342
dlPFC	1	1.32333	0.74	1.78829	0.0185032	0.0965971	0.0714286	0.197279	0.838579
dlPFC	2	0.46	0.335	1.37313	0.0528535	0.18393	0.065133	0.197279	0.457473
dlPFC	3	0.638333	2.07	0.308374	0.4641	0.625996	0.142857	0.285714	-1.69725
dlPFC	4	0.125	0.08	1.5625	0.200123	0.391252	0.2319	0.419158	0.643856
dlPFC	5	2.62667	1.02	2.57516	0.000146722	0.00319119	0.0714286	0.197279	1.36466
dlPFC	6	12.4317	10.94	1.13635	0.252611	0.457857	0.0714286	0.197279	0.184407
dlPFC	7	9.76667	6.195	1.57654	0.00513123	0.0405834	0.0714286	0.197279	0.656762
dlPFC	8	0.163333	1.43	0.114219	0.463457	0.625996	0.110012	0.26222	-3.13012
dlPFC	9	1.20667	1.05	1.14921	0.154312	0.338841	0.285714	0.464619	0.200638
dlPFC	10	0.316667	0.36	0.87963	0.583694	0.735962	0.614962	0.810559	-0.185032
dlPFC	11	0.263333	0.17	1.54902	0.0363479	0.145828	0.17981	0.351538	0.631355
dlPFC	12	4.89333	4.61	1.06146	0.458073	0.625996	0.428571	0.637363	0.0860508
dlPFC	13	1.32167	0.725	1.82299	2.3846e-06	0.000138307	0.065133	0.197279	0.866305
dlPFC	14	0.52	0.555	0.936937	0.75174	0.833138	1	1	-0.0939761
dlPFC	15	1.205	1.615	0.74613	0.643939	0.784278	1	1	-0.422501
dlPFC	16	0.996667	1.02	0.977124	0.867396	0.903754	1	1	-0.0333862
dlPFC	17	6.19	8.33	0.743097	0.153277	0.338841	0.0714286	0.197279	-0.428377
dlPFC	18	5.43167	5.48	0.99118	0.888928	0.912126	1	1	-0.0127809
dlPFC	19	3.07667	1.8	1.70926	8.69131e-07	0.000135483	0.0714286	0.197279	0.773371
dlPFC	20	0.663333	0.685	0.96837	0.891157	0.912126	1	1	-0.04637
dlPFC	21	0.265	0.255	1.03922	0.700809	0.791823	0.608408	0.810559	0.0554951
dlPFC	22	1.41167	1.11	1.27177	0.324358	0.522577	0.0714286	0.197279	0.34684
dlPFC	23	2.755	3.665	0.751705	0.000497768	0.00666244	0.0714286	0.197279	-0.411761
dlPFC	24	2.38667	3.315	0.71996	1.83685e-05	0.000639223	0.0714286	0.197279	-0.474012
dlPFC	25	0.766667	0.505	1.51815	0.0574615	0.196045	0.142857	0.285714	0.602316
dlPFC	26	1.66	1.16	1.43103	0.0029479	0.0256467	0.0714286	0.197279	0.517058
dlPFC	27	1.11333	1.035	1.07568	0.410478	0.600195	0.314413	0.497344	0.105255
dlPFC	28	0.935	1.08	0.865741	0.290433	0.481289	0.285714	0.464619	-0.207993
dlPFC	29	1.15167	1.38	0.834541	0.281295	0.481289	0.131296	0.285714	-0.260945
dlPFC	30	7.65667	8.245	0.928644	0.0374412	0.145828	0.142857	0.285714	-0.106803
dlPFC	31	1.08833	1.315	0.82763	0.212567	0.40966	0.065133	0.197279	-0.272942
dlPFC	32	1.15333	0.875	1.3181	0.345302	0.546205	0.142857	0.285714	0.398455
dlPFC	33	1.555	1.43	1.08741	0.503051	0.653215	0.401841	0.624288	0.120899
dlPFC	34	1.90833	4.175	0.457086	0.000174958	0.00338252	0.0714286	0.197279	-1.12946
dlPFC	35	0.356667	0.69	0.516908	0.234702	0.435449	0.065133	0.197279	-0.95202
dlPFC	36	0.6	0.915	0.655738	0.00039014	0.00666244	0.0714286	0.197279	-0.608809
dlPFC	37	1.995	2.835	0.703704	0.112272	0.287285	0.0714286	0.197279	-0.50696
dlPFC	38	1.435	2.165	0.662818	0.110374	0.286643	0.065133	0.197279	-0.593316
dlPFC	39	0.77	0.89	0.865169	0.461351	0.625996	0.285714	0.464619	-0.208947
dlPFC	40	0.361667	0.39	0.92735	0.67398	0.784278	0.866043	1	-0.108813
dlPFC	41	0.546667	0.605	0.903581	0.653975	0.784278	0.642857	0.810559	-0.146274
dlPFC	42	1.25167	0.93	1.34588	0.0641543	0.210079	0.0714286	0.197279	0.428548
dlPFC	43	0.793333	1.01	0.785479	0.174863	0.357955	0.0916285	0.225281	-0.348356
dlPFC	44	0.561667	1.08	0.520062	0.0656591	0.210079	0.065133	0.197279	-0.943245
dlPFC	45	0.655	0.625	1.048	0.823362	0.884352	1	1	0.0676387
dlPFC	46	0.826667	0.775	1.06667	0.34969	0.548162	0.240526	0.419158	0.0931094
dlPFC	47	0.996667	0.975	1.02222	0.900458	0.916255	1	1	0.0317089
dlPFC	48	0.893333	0.75	1.19111	0.126202	0.312856	0.142857	0.285714	0.252308
dlPFC	49	0.455	0.29	1.56897	0.0349905	0.144961	0.142857	0.285714	0.649814
dlPFC	50	0.501667	0.375	1.33778	0.0321355	0.143374	0.0714286	0.197279	0.419838
dlPFC	51	0.463333	0.385	1.20346	0.173954	0.357955	0.614962	0.810559	0.267192
dlPFC	52	0.921667	1.105	0.834087	0.123767	0.312108	0.240526	0.419158	-0.261729
dlPFC	53	0.531667	0.465	1.14337	0.450363	0.625996	0.857143	1	0.193291
dlPFC	54	2.46667	1.24	1.98925	0.000467793	0.00666244	0.0714286	0.197279	0.992223
dlPFC	55	0.628333	0.595	1.05602	0.681013	0.784278	0.866043	1	0.0786404
dlPFC	56	1.515	1.275	1.18824	0.177168	0.358457	0.142857	0.285714	0.248821
dlPFC	57	0.713333	0.505	1.41254	0.00721601	0.0502235	0.142857	0.285714	0.498293
dlPFC	58	0.333333	0.375	0.888889	0.142427	0.321848	0.612814	0.810559	-0.169925
STR	1	1.58167	1.47667	1.07111	0.654951	0.784278	0.895533	1	0.0991014
STR	2	0.421667	0.413333	1.02016	0.832351	0.888522	1	1	0.0287973
STR	3	0.646667	0.95	0.680702	0.283855	0.481289	0.091925	0.225281	-0.554905
STR	4	0.121667	0.13	0.935897	0.771366	0.844137	1	1	-0.0955777
STR	5	2.96167	0.85	3.48431	1.50126e-05	0.000639223	0.0275319	0.197279	1.80087
STR	6	13.0917	10.5267	1.24367	0.0907129	0.247301	0.091925	0.225281	0.3146
STR	7	9.88167	6.47667	1.52573	0.000724489	0.00840408	0.0275319	0.197279	0.609503
STR	8	0.145	0.546667	0.265244	0.161278	0.342223	0.0275319	0.197279	-1.91461
STR	9	1.19833	1.31667	0.910127	0.418175	0.606354	0.243305	0.419158	-0.135861
STR	10	0.301667	0.31	0.973118	0.881386	0.912126	0.794572	0.966822	-0.0393129
STR	11	0.243333	0.0933333	2.60714	0.0145245	0.0815247	0.0372492	0.197279	1.38247
STR	12	4.34833	4.60333	0.944605	0.129458	0.312856	0.243305	0.419158	-0.0822164
STR	13	1.375	0.883333	1.5566	0.0013395	0.0145671	0.0275319	0.197279	0.638402
STR	14	0.63	0.42	1.5	0.0282335	0.132774	0.0479128	0.197279	0.584963
STR	15	1.41	1.47333	0.957014	0.756802	0.83344	0.896851	1	-0.0633887
STR	16	1.00667	1.60333	0.627859	0.0261708	0.126492	0.0275319	0.197279	-0.671488
STR	17	6.18167	8.60333	0.71852	0.00955554	0.0618454	0.0275319	0.197279	-0.4769
STR	18	5.6	6.23333	0.898396	0.012866	0.0746231	0.0275319	0.197279	-0.154577
STR	19	3.01667	2.36667	1.27465	0.011659	0.0699541	0.0518218	0.197279	0.350099
STR	20	0.623333	0.69	0.903382	0.375633	0.578409	0.697334	0.866686	-0.146592
STR	21	0.39	0.343333	1.13592	0.132428	0.315651	0.152121	0.300786	0.183864
STR	22	1.29	1.11667	1.15522	0.00960447	0.0618454	0.0518218	0.197279	0.208172
STR	23	2.97167	2.87	1.03542	0.745522	0.832098	1	1	0.0502216
STR	24	2.53	3.57667	0.707363	1.55728e-06	0.000135483	0.0275319	0.197279	-0.499478
STR	25	1.03	1.01	1.0198	0.856482	0.898623	0.511482	0.731158	0.028289
STR	26	1.89333	1.39	1.36211	0.0715326	0.213669	0.091925	0.225281	0.445844
STR	27	0.93	0.713333	1.30374	0.0625591	0.209332	0.0878251	0.225281	0.382654
STR	28	0.935	1.25667	0.744032	0.00158398	0.0162125	0.0275319	0.197279	-0.426564
STR	29	1.03833	1.29333	0.802835	0.0520659	0.18393	0.0518218	0.197279	-0.316824
STR	30	7.99667	8.45333	0.945978	0.255922	0.458372	0.243305	0.419158	-0.0801216
STR	31	0.991667	1.04333	0.950479	0.448506	0.625996	0.895533	1	-0.073273
STR	32	1.10667	1.04333	1.0607	0.684045	0.784278	0.896417	1	0.0850206
STR	33	1.47333	1.56333	0.942431	0.396411	0.592913	0.515082	0.731158	-0.0855416
STR	34	1.54167	2.29667	0.671263	0.0985384	0.26378	0.243305	0.419158	-0.575051
STR	35	0.443333	0.53	0.836478	0.0861318	0.241725	0.0268831	0.197279	-0.257601
STR	36	0.466667	1.00667	0.463576	0.0317727	0.143374	0.0268831	0.197279	-1.10912
STR	37	2.045	2.76667	0.739157	9.34554e-05	0.00271021	0.0275319	0.197279	-0.436048
STR	38	1.40833	2.16333	0.651002	0.00542433	0.0410362	0.0275319	0.197279	-0.619267
STR	39	0.923333	1.11667	0.826866	0.258163	0.458372	0.697334	0.866686	-0.274275
STR	40	0.455	0.44	1.03409	0.814985	0.880792	1	1	0.048363
STR	41	0.583333	0.623333	0.935829	0.746019	0.832098	1	1	-0.0956833
STR	42	1.19333	0.976667	1.22184	0.0724509	0.213669	0.091925	0.225281	0.289059
STR	43	0.695	0.983333	0.70678	0.0341115	0.144766	0.0275319	0.197279	-0.500668
STR	44	0.503333	1.08333	0.464615	0.000441544	0.00666244	0.0275319	0.197279	-1.10589
STR	45	0.681667	0.83	0.821285	0.400573	0.592913	0.516853	0.731158	-0.284045
STR	46	0.77	0.893333	0.86194	0.288066	0.481289	0.297638	0.479528	-0.21434
STR	47	0.971667	1.02667	0.946429	0.601937	0.753504	0.602537	0.810559	-0.0794345
STR	48	0.715	0.746667	0.957589	0.49789	0.65232	0.516853	0.731158	-0.0625211
STR	49	0.475	0.276667	1.71687	0.00995214	0.0618454	0.0268831	0.197279	0.779779
STR	50	0.505	0.396667	1.27311	0.0754242	0.21873	0.091925	0.225281	0.348356
STR	51	0.538333	0.406667	1.32377	0.289061	0.481289	0.116664	0.274319	0.404653
STR	52	0.878333	1.04	0.844551	0.279778	0.481289	0.243305	0.419158	-0.243743
STR	53	0.52	0.46	1.13043	0.498613	0.65232	0.516853	0.731158	0.176878
STR	54	2.215	1.58333	1.39895	0.0188753	0.0965971	0.0275319	0.197279	0.484342
STR	55	0.438333	0.566667	0.773529	0.140937	0.321848	0.241317	0.419158	-0.370472
STR	56	1.11	1.20667	0.91989	0.650463	0.784278	0.511482	0.731158	-0.120468
STR	57	0.398333	0.523333	0.761146	0.329639	0.526212	0.243305	0.419158	-0.393754
STR	58	0.173333	0.403333	0.429752	0.0523429	0.18393	0.0268831	0.197279	-1.21842
